# Longitudinal map of transcriptome changes in the Lyme pathogen *Borrelia burgdorferi* during tick-borne transmission

**DOI:** 10.1101/2022.11.09.515847

**Authors:** Anne L. Sapiro, Beth M. Hayes, Regan F. Volk, Jenny Y. Zhang, Diane M. Brooks, Calla Martyn, Atanas Radkov, Ziyi Zhao, Margie Kinnersley, Patrick R. Secor, Balyn W. Zaro, Seemay Chou

**Affiliations:** Department of Biochemistry & Biophysics, University of California, San Francisco, California, USA; Department of Pharmaceutical Chemistry and Cardiovascular Research Institute, University of California, San Francisco, California, USA; Division of Biological Sciences, University of Montana, Missoula, Montana, USA

## Abstract

*Borrelia burgdorferi* (*Bb*), the causative agent of Lyme disease, adapts to vastly different environments as it cycles between tick vector and vertebrate host. During a tick bloodmeal, *Bb* alters its gene expression to prepare for vertebrate infection; however, the full range of transcriptional changes that occur over several days inside of the tick are technically challenging to capture. We developed an experimental approach to enrich *Bb* cells to longitudinally define their global transcriptomic landscape inside nymphal *Ixodes scapularis* ticks during a transmitting bloodmeal. We identified 192 *Bb* genes that substantially change expression over the course of the bloodmeal from one to four days after host attachment. The majority of upregulated genes encode proteins found at the cell envelope or proteins of unknown function, including 45 outer surface lipoproteins embedded in the unusual protein-rich coat of *Bb*. As these proteins may facilitate *Bb* interactions with the host, we utilized mass spectrometry to identify candidate tick proteins that physically associate with *Bb*. The *Bb* enrichment methodology along with the *ex vivo Bb* transcriptomes and candidate tick interacting proteins presented here provide a resource to facilitate investigations into key determinants of *Bb* priming and transmission during the tick stage of its unique transmission cycle.
