## Supplementary material for "Longitudinal map of transcriptome changes in the Lyme pathogen *Borrelia burgdorferi* during tick-borne transmission": Table S1

### Sheet: Bb sequencing overview
Table S1. Bb sequencing samples overview.
Sample description	Total reads sequenced (Millions)	% of reads that are DASHable (rRNA)	% of reads mapping to Bb CDS with Salmon	Reads assigned to Bb genes	% of genes with 10+ reads	Median # of reads per gene	% of reads mapping to tick genome	% of reads mapping to mouse genome	% of reads mapping to P. fulva genome
Bb enriched from ticks 1 day after attachment, rep 1	228.1	5.21	2.21	5040347	93.7111	681	76.13	1.66	0.05
Bb enriched from ticks 1 day after attachment, rep 2	210.6	12.77	3.91	8237374	95.3006	1167	72.57	3.217	0.09
Bb enriched from ticks 1 day after attachment, rep 3	211.4	11.58	1.34	2831925	90.2557	375	78.69	1.58	0.09
Bb enriched from ticks 1 day after attachment, rep 4	236	11.98	1.74	4115306	90.6012	547	79.23	1.61	0.07
Bb enriched from ticks 2 days after attachment, rep 1	134.3	19.68	2.8	3753545	92.329	493	80.77	1.1	0.07
Bb enriched from ticks 2 days after attachment, rep 2	200.1	18.62	3.96	7914937	92.3981	943	78.56	1.39	0.04
Bb enriched from ticks 2 days after attachment, rep 3	190.9	8.55	2.46	4688858	92.8127	645	81.63	0.71	0.05
Bb enriched from ticks 2 days after attachment, rep 4	158.5	14.12	4.38	6945864	95.0933	946	77.45	1.37	0.07
Bb enriched from ticks 3 days after attachment, rep 1	225	5.05	1.08	2428316	92.1907	382	81.16	1.72	0.11
Bb enriched from ticks 3 days after attachment, rep 2	242.7	6.89	0.99	2398758	89.9793	338	83.33	0.56	0.11
Bb enriched from ticks 3 days after attachment, rep 3	194.9	20.28	3.47	6752755	96.6828	1005	81.2	1.12	0.05
Bb enriched from ticks 3 days after attachment, rep 4	233.7	5.44	1.41	3282801	91.4997	459.79	80.12	1.95	0.07
Bb enriched from ticks 4 days after attachment (engorged), rep 1	419.9	3.46	0.61	2541786	92.6054	414	44.43	1.14	41.53
Bb enriched from ticks 4 days after attachment (engorged), rep 2	391.1	1.83	0.54	2114621	88.1824	348	35.53	0.78	48.22
Bb enriched from ticks 4 days after attachment (engorged), rep 3	512.7	1.53	0.54	2772014	91.0159	435	24.33	0.65	64.26
Bb enriched from ticks 4 days after attachment (engorged), rep 4	401.8	2.41	0.79	3161546	92.7436	489	38.76	1.32	45.97
