## Supplementary material for "Longitudinal map of transcriptome changes in the Lyme pathogen *Borrelia burgdorferi* during tick-borne transmission": Table S4

### Sheet: Twofold changed genes
Table S4. Genes that changed twofold over the course of the bloodmeal.
gene	name	chr	description (genbank)	protein coding or pseudogene (genbank)	lipoprotein annotation	regulated by RpoS, Rrp1, or RelBbu? (fig S3)	D2v1_log2FC	D2v1_padj	D3v1_log2FC	D3v1_padj	D4v1_log2FC	D4v1_padj	First change vs Day 1	pfam (Casjens et al. 2000)	functional category	citation for functional category (see Methods)	Revel et al. 2002	Ojaimi et al. 2003	Iyer et al. 2015	Grassmann et al. 2023
BB_A07	BB_A07	lp54	chpAI protein, putative	protein coding	Surface	RpoS-up-nymphs-DMCs;Rrp1-up;RelBbu-up	1.9483	9.15827e-29	2.2559	8.80636e-39	3.011	1.34e-69	Up on Day 2	NA	cell envelope	Drecktrah et al. 2015	higher "fed" culture	NA	NA	higher fed nymphs
BB_A65	BB_A65	lp54	lipoprotein, putative	protein coding	Surface	RpoS-up-nymphs-DMCs;Rrp1-up	1.9206	7.85993e-21	2.2241	3.94963e-28	2.9139	2.4e-48	Up on Day 2	54	cell envelope	Lipoprotein (Dowdell et al. 2017)	higher "fed" culture	higher "fed" culture	NA	higher fed nymphs
BB_M28	BB_M28	cp32-6	lipoprotein	protein coding	Surface	RpoS-up-nymphs-DMCs;Rrp1-up	1.8047	2.41471e-16	2.2872	7.72284e-26	3.2448	3.47e-52	Up on Day 2	113	cell envelope	Lipoprotein (Dowdell et al. 2017)	higher "fed" culture	higher "fed" culture	NA	higher fed nymphs
BB_E31	BB_E31	lp25	putative surface protein	protein coding	Surface	RpoS-up-nymphs;Rrp1-up;RelBbu-up	1.8043	3.17586e-11	2.1568	1.40716e-15	3.4993	2.98e-40	Up on Day 2	60	cell envelope	Drecktrah et al. 2015	NA	NA	NA	higher fed nymphs
BB_J46	BB_J46	lp38	conserved hypothetical protein	protein coding	NA	RpoS-up-nymphs-DMCs;RelBbu-up	1.7793	1.80834e-05	2.015	1.13486e-06	2.0664	2.09e-07	Up on Day 2	NA	unknown	Drecktrah et al. 2015	NA	NA	NA	NA
BB_A66	BB_A66	lp54	outer surface protein	protein coding	Surface	RpoS-up-nymphs-DMCs;Rrp1-up	1.6948	7.07407e-16	2.0221	3.51685e-22	2.7881	2.4e-42	Up on Day 2	54	cell envelope	Lipoprotein (Iyer et al. 2015 + Dowdell et al. 2017)	higher "fed" culture	higher "fed" culture	NA	higher fed nymphs
BB_A05	BB_A05	lp54	S1 antigen	protein coding	Periplasm	RpoS-up-nymphs-DMCs;Rrp1-up;RelBbu-down	1.6911	2.56691e-13	2.0344	7.43463e-19	2.6561	2.79e-32	Up on Day 2	NA	cell envelope	Drecktrah et al. 2015	higher "fed" culture	NA	NA	higher fed nymphs
BB_I43	BB_I43	lp28-4	conserved hypothetical protein	pseudogene	NA	none	1.6375	5.7001e-05	2.4316	2.38759e-09	3.042	9.84e-15	Up on Day 2	55	unknown	Drecktrah et al. 2015 (shared pfam)	NA	higher "fed" culture	higher DMCs	NA
BB_0242	BB_0242	Chromosome	conserved hypothetical protein	protein coding	NA	RpoS-down-DMCs;Rrp1-up;RelBbu-up	1.5939	1.76432e-08	2.6924	4.35142e-22	3.9344	2.99e-47	Up on Day 2	NA	unknown	Drecktrah et al. 2015	NA	higher "unfed" culture	NA	higher fed nymphs
BB_B19	ospC	cp26	outer surface protein C (OspC)	protein coding	Surface	RpoS-up-nymphs-DMCs;RelBbu-up	1.5	6.64485e-07	1.7567	3.07884e-09	1.5903	2.06e-08	Up on Day 2	NA	cell envelope	Drecktrah et al. 2015	higher "fed" culture	higher "fed" culture	NA	NA
BB_P28	mlpA	cp32-1	surface protein, mlp lipoprotein family	protein coding	Surface	RpoS-up-nymphs-DMCs;Rrp1-up	1.4826	1.69856e-07	1.8441	4.50024e-11	2.9123	7.78e-27	Up on Day 2	113	cell envelope	Lipoprotein (Dowdell et al. 2017)	NA	higher "fed" culture	higher DMCs	higher fed nymphs
BB_I42	BB_I42	lp28-4	outer membrane protein	protein coding	Surface	RpoS-up-nymphs-DMCs;Rrp1-up;RelBbu-up	1.4552	9.8631e-10	1.9987	1.71808e-17	2.5242	2.29e-28	Up on Day 2	52	cell envelope	Drecktrah et al. 2015	higher "fed" culture	higher "fed" culture	higher DMCs	NA
BB_A04	BB_A04	lp54	S2 antigen	protein coding	Surface	RpoS-up-nymphs-DMCs;Rrp1-up;RelBbu-down	1.4153	3.97634e-11	1.8788	7.12453e-19	2.0955	4.58e-24	Up on Day 2	44	cell envelope	Drecktrah et al. 2015	higher "fed" culture	higher "fed" culture	NA	higher fed nymphs
BB_A73	BB_A73	lp54	putative antigen P35	protein coding	Surface	RpoS-up-nymphs-DMCs;Rrp1-up;RelBbu-up	1.3678	1.73873e-06	2.2607	1.29338e-15	2.5575	1.56e-20	Up on Day 2	54	cell envelope	Drecktrah et al. 2015	higher "fed" culture	higher "fed" culture	NA	higher fed nymphs
BB_O39	erpL	cp32-7	ErpL protein	protein coding	Surface	RpoS-up-nymphs-DMCs;Rrp1-up	1.3671	9.9897e-05	2.0783	3.77683e-09	3.7295	9.67e-28	Up on Day 2	164	cell envelope	Lipoprotein (Dowdell et al. 2017)	NA	NA	NA	higher fed nymphs
BB_0844	BB_0844	Chromosome	lipoprotein, putative	protein coding	Periplasm	RpoS-up-nymphs-DMCs;RelBbu-up	1.3477	2.30156e-07	1.7719	5.13856e-12	2.1402	1.05e-17	Up on Day 2	12	cell envelope	Drecktrah et al. 2015	higher "fed" culture	higher "fed" culture	higher DMCs	NA
BB_A33	BB_A33	lp54	lipoprotein, putative	protein coding	Surface	RpoS-up-nymphs-DMCs;RelBbu-up	1.277	7.87732e-06	2.0134	1.21788e-12	3.0167	5.05e-28	Up on Day 2	NA	cell envelope	Drecktrah et al. 2015	NA	NA	higher DMCs	NA
BB_J23	BB_J23	lp38	tetratricopeptide repeat domain protein	protein coding	NA	RpoS-up-nymphs-DMCs;RelBbu-up	1.2575	1.73873e-06	1.6132	6.04595e-10	2.7146	6.49e-27	Up on Day 2	106	unknown	Drecktrah et al. 2015	higher "fed" culture	NA	NA	higher DMCs
BB_K53	BB_K53	lp36	outer membrane protein	protein coding	Surface	RpoS-up-nymphs-DMCs;RelBbu-up	1.238	0.000655421	1.777	1.63895e-06	2.9849	1.66e-16	Up on Day 2	52	cell envelope	Drecktrah et al. 2015	higher "fed" culture	NA	NA	NA
BB_H32	BB_H32	lp28-3	antigen, P35, putative	protein coding	Surface	RpoS-up-nymphs;RelBbu-up	1.2264	1.5565e-11	1.6388	9.58598e-20	1.7916	3.31e-24	Up on Day 2	60	cell envelope	Drecktrah et al. 2015	NA	NA	NA	higher fed nymphs
BB_0243	BB_0243	Chromosome	glycerol-3-phosphate dehydrogenase, anaerobic	protein coding	NA	RpoS-down-DMCs;Rrp1-up;RelBbu-down	1.1946	2.80676e-12	2.1475	7.55057e-38	3.2837	2.81e-88	Up on Day 2	NA	metabolism	Drecktrah et al. 2015	NA	higher "unfed" culture	NA	higher fed nymphs
BB_A0078	BB_A0078	lp54	lipoprotein, putative	protein coding	Periplasm	RpoS-up-nymphs-DMCs;RelBbu-up	1.1823	0.000446921	2.1865	1.82587e-10	2.2444	1.23e-11	Up on Day 2	NA	cell envelope	Drecktrah et al. 2015	higher "fed" culture	higher "fed" culture	NA	NA
BB_A74	osm28	lp54	outer membrane porin OMS28	protein coding	NA	RpoS-down-DMCs;Rrp1-up;RelBbu-up	1.1699	9.49918e-12	1.3217	7.55789e-15	0.889	1.24e-07	Up on Day 2	171	transporter proteins	Drecktrah et al. 2015	higher "fed" culture	higher "fed" culture	NA	higher fed nymphs
BB_A64	BB_A64	lp54	P35 antigen	protein coding	Surface	RpoS-up-nymphs;RelBbu-down	1.1661	1.09145e-09	1.1328	2.97554e-09	2.2843	5.29e-35	Up on Day 2	54	cell envelope	Drecktrah et al. 2015	higher "fed" culture	higher "fed" culture	NA	higher fed nymphs
BB_A25	dbpB	lp54	decorin-binding protein B	protein coding	Surface	RpoS-up-nymphs-DMCs;RelBbu-up	1.1309	0.000431379	2.0351	5.09177e-10	3.5277	9.38e-29	Up on Day 2	74	cell envelope	Drecktrah et al. 2015	higher "fed" culture	higher "fed" culture	higher DMCs	NA
BB_0681	BB_0681	Chromosome	methyl-accepting chemotaxis protein	protein coding	NA	RpoS-up-nymphs-DMCs;Rrp1-up;RelBbu-up	1.0914	5.56822e-10	0.9468	7.20885e-08	1.1029	8.52e-11	Up on Day 2	NA	chemotaxis and motility	Drecktrah et al. 2015	higher "fed" culture	NA	NA	NA
BB_0240	BB_0240	Chromosome	glycerol uptake facilitator	protein coding	NA	RpoS-down-DMCs;Rrp1-up;RelBbu-up	1.0658	1.24391e-17	1.775	1.42841e-47	2.7783	3.94e-117	Up on Day 2	NA	transporter proteins	Drecktrah et al. 2015	NA	higher "unfed" culture	higher fed nymphs	higher fed nymphs
BB_O40	erpM	cp32-7	ErpM protein	protein coding	Surface	RpoS-up-nymphs-DMCs;Rrp1-up;RelBbu-up	1.0631	4.8802e-06	1.8835	2.11039e-16	3.1728	1.41e-45	Up on Day 2	163	cell envelope	Drecktrah et al. 2015	higher "fed" culture	NA	NA	higher fed nymphs
BB_0241	glpK	Chromosome	glycerol kinase	protein coding	NA	RpoS-down-DMCs;Rrp1-up;RelBbu-up	1.0617	1.04839e-17	1.8609	1.71852e-53	2.8374	2.35e-126	Up on Day 2	NA	metabolism	Drecktrah et al. 2015	NA	higher "unfed" culture	NA	higher fed nymphs
BB_A71	BB_A71	lp54	conserved hypothetical protein	pseudogene	NA	none	1.0542	0.000632978	2.013	1.868e-10	1.7822	4.74e-09	Up on Day 2	54	unknown		higher "fed" culture	higher "fed" culture	NA	NA
BB_J48	BB_J48	lp38	conserved hypothetical protein	protein coding	NA	RpoS-up-nymphs;RelBbu-up	0.9975	6.83844e-05	1.5574	5.25935e-10	2.4881	9.51e-25	Up on Day 2	NA	unknown	Drecktrah et al. 2015	NA	NA	higher DMCs	NA
BB_0040	cheR	Chromosome	CheR methyltransferase, SAM binding domain	protein coding	NA	RpoS-up-nymphs-DMCs;RelBbu-up	0.966	3.07334e-07	0.9485	4.58511e-07	1.6339	2.46e-19	Up on Day 4	NA	chemotaxis and motility	Drecktrah et al. 2015	NA	higher "fed" culture	NA	higher fed nymphs
BB_J24	BB_J24	lp38	conserved hypothetical protein	protein coding	NA	RelBbu-up	0.9595	0.000316804	0.7144	0.00515588	1.6533	2.38e-10	Up on Day 4	106	unknown	Drecktrah et al. 2015	NA	NA	higher DMCs	higher DMCs
BB_A24	dbpA	lp54	decorin-binding protein A	protein coding	Surface	RpoS-up-nymphs-DMCs;RelBbu-up	0.9593	9.35177e-06	1.584	1.70546e-13	2.8589	7.51e-43	Up on Day 3	74	cell envelope	Drecktrah et al. 2015	higher "fed" culture	higher "fed" culture	higher DMCs	higher DMCs
BB_K48	BB_K48	lp36	immunogenic protein P37, putative	protein coding	Surface	RpoS-up-nymphs;Rrp1-up	0.9427	0.000298324	1.8622	1.38835e-12	2.5349	2.73e-23	Up on Day 3	75	cell envelope	Lipoprotein (Dowdell et al. 2017)	NA	NA	NA	NA
BB_A37	BB_A37	lp54	conserved hypothetical protein	protein coding	NA	RpoS-up-nymphs-DMCs;RelBbu-up	0.9354	0.00462428	1.9182	5.7585e-08	2.8374	1.08e-16	Up on Day 3	NA	unknown	Drecktrah et al. 2015	NA	higher "fed" culture	NA	higher DMCs
BB_0680	BB_0680	Chromosome	methyl-accepting chemotaxis protein	protein coding	NA	RpoS-up-nymphs-DMCs;Rrp1-up;RelBbu-up	0.9046	8.55892e-07	0.8056	7.51701e-06	1.0474	1.63e-09	Up on Day 4	NA	chemotaxis and motility	Drecktrah et al. 2015	higher "fed" culture	NA	NA	higher fed nymphs
BB_K32	bbk32	lp36	fibronectin-binding protein BBK32	protein coding	Surface	RpoS-up-nymphs-DMCs;RelBbu-up	0.8972	7.74768e-06	1.4504	3.06016e-13	2.5079	6.94e-39	Up on Day 3	NA	cell envelope	Drecktrah et al. 2015	higher "fed" culture	higher "fed" culture	NA	higher DMCs
BB_0689	BB_0689	Chromosome	lipoprotein, putative	protein coding	Surface	RpoS-up-nymphs-DMCs;Rrp1-up;RelBbu-up	0.8494	2.14627e-06	0.7278	4.87106e-05	1.6477	1.37e-21	Up on Day 4	NA	cell envelope	Lipoprotein (Dowdell et al. 2017)	higher "fed" culture	NA	NA	higher fed nymphs
BB_L28	BB_L28	cp32-8	lipoprotein	protein coding	Surface	Rrp1-up	0.8307	9.35177e-06	0.6885	0.000237184	1.292	1.37e-12	Up on Day 4	113	cell envelope	Drecktrah et al. 2015	NA	NA	NA	NA
BB_K07	BB_K07	lp36	lipoprotein, putative	protein coding	Surface	RpoS-up-nymphs-DMCs;RelBbu-up	0.8301	0.00195145	1.3101	1.98326e-06	1.9064	1.11e-12	Up on Day 3	59	cell envelope	Drecktrah et al. 2015	higher "fed" culture	higher "fed" culture	NA	NA
BB_S30	BB_S30	cp32-3	lipoprotein	protein coding	Surface	Rrp1-up	0.8103	1.4505e-05	0.534	0.00388027	1.0668	4.21e-09	Up on Day 4	113	cell envelope	Lipoprotein (Dowdell et al. 2017)	higher "fed" culture	higher "fed" culture	NA	NA
BB_R17	BB_R17	cp32-4	conserved hypothetical protein	protein coding	NA	none	0.7714	0.00921152	1.1389	0.000269981	1.0333	0.000666439	Up on Day 3	159	bacteriophage	Phage operon (Zhang and Marconi 2005)	NA	higher "fed" culture	higher DMCs	higher DMCs
BB_J25	BB_J25	lp38	conserved hypothetical protein	protein coding	NA	RpoS-up-nymphs-DMCs;RelBbu-up	0.7695	0.0036172	1.1948	1.32342e-05	1.6795	3.49e-10	Up on Day 3	NA	unknown	Drecktrah et al. 2015	NA	NA	higher DMCs	higher DMCs
BB_B09	BB_B09	cp26	lipoprotein, putative	protein coding	Periplasm	RpoS-up-nymphs;Rrp1-up	0.7546	5.18893e-06	1.1143	1.06669e-11	2.0324	7.46e-38	Up on Day 3	NA	cell envelope	Lipoprotein (Dowdell et al. 2017)	NA	NA	NA	NA
BB_A30	BB_A30	lp54	conserved hypothetical protein	protein coding	NA	Rrp1-up	0.7494	7.85993e-21	0.8783	1.29639e-28	1.0002	1.73e-37	Up on Day 4	NA	unknown	Could be DNA binding protein https://doi.org/10.1128/IAI.00333-21	NA	NA	NA	NA
BB_O28	BB_O28	cp32-7	lipoprotein	protein coding	Surface	Rrp1-up	0.7049	0.00024614	0.998	2.53567e-07	1.2969	4.54e-12	Up on Day 3	113	cell envelope	Lipoprotein (Dowdell et al. 2017)	higher "fed" culture	NA	NA	NA
BB_L36	BB_L36	cp32-8	BppA	protein coding	NA	Rrp1-up	0.6958	0.014495	1.3654	1.32342e-05	1.7686	7.09e-09	Up on Day 3	165	unknown	Drecktrah et al. 2015	NA	NA	higher DMCs	NA
BB_H20	BB_H20	lp28-3	outer membrane porin	pseudogene	NA	none	0.6836	0.0384218	0.8188	0.0288602	1.7071	9.66e-05	Up on Day 4	171	transporter proteins	Drecktrah et al. 2015 (shared pfam)	NA	NA	higher DMCs	NA
BB_M38	erpK	cp32-6	ErpK protein	protein coding	Surface	RpoS-up-nymphs-DMCs;RelBbu-up	0.6692	0.0125198	1.4783	4.0534e-07	2.4257	1.17e-17	Up on Day 3	164	cell envelope	Drecktrah et al. 2015	higher "fed" culture	NA	NA	NA
BB_K15	BB_K15	lp36	antigen, P35, putative	protein coding	NA	RpoS-down-DMCs;Rrp1-up	0.6641	0.000202596	1.2198	7.04203e-12	0.9384	7.02e-08	Up on Day 3	60	unknown		NA	NA	higher DMCs	NA
BB_M27	BB_M27	cp32-6	rev protein	protein coding	Surface	RpoS-up-nymphs-DMCs;Rrp1-up;RelBbu-up	0.664	0.0208338	1.1424	0.00034962	2.5647	7.79e-16	Up on Day 3	63	cell envelope	Drecktrah et al. 2015	higher "fed" culture	NA	higher DMCs	higher DMCs
BB_A62	lp6.6	lp54	6.6 kDa lipoprotein (Lp6.6 protein)	protein coding	Periplasm	RpoS-down-DMCs;Rrp1-up;RelBbu-up	0.6624	4.04036e-15	0.6131	5.34905e-13	1.0979	2.11e-40	Up on Day 4	NA	cell envelope	Drecktrah et al. 2015	NA	NA	higher fed nymphs	higher fed nymphs
BB_J26	BB_J26	lp38	ABC transporter, ATP-binding protein	protein coding	NA	RpoS-up-nymphs-DMCs;RelBbu-down	0.6599	0.0103761	0.9966	0.000247471	1.2216	4.76e-06	Up on Day 3	4	transporter proteins	Drecktrah et al. 2015	NA	NA	NA	higher DMCs
BB_K17	adeC	lp36	adenine deaminase	protein coding	NA	RpoS-up-nymphs	0.6586	0.00316617	0.8281	0.000234126	1.4599	4.66e-11	Up on Day 4	61	metabolism	Fraser et al. 1997 (Salvage of nucleosides and nucleotides)	higher "fed" culture	NA	higher DMCs	NA
BB_H27	BB_H27	lp28-3	borrelia family of unknown function	protein coding	NA	RpoS-down-DMCs;Rrp1-up;RelBbu-up	0.651	0.0312027	1.1123	0.00167035	2.4654	6.02e-12	Up on Day 3	50	unknown	Drecktrah et al. 2015 (predicted role in plasmid partitioning)	NA	NA	NA	NA
BB_K12	BB_K12	lp36	lipoprotein	pseudogene	Surface	none	0.643	0.0118345	0.6938	0.00751737	1.0534	6.35e-05	Up on Day 4	59	cell envelope	Lipoprotein (Dowdell et al. 2017)	NA	NA	NA	NA
BB_A36	BB_A36	lp54	lipoprotein	protein coding	Surface	RpoS-up-nymphs-DMCs;RelBbu-up	0.6297	0.0246246	1.3466	2.48628e-05	2.6041	1.52e-16	Up on Day 3	NA	cell envelope	Drecktrah et al. 2015	higher "fed" culture	higher "fed" culture	higher DMCs	NA
BB_J51	BB_J51	lp38	outer surface protein VlsE1	pseudogene	NA	none	0.6072	0.00282302	1.1999	8.09022e-09	1.7629	2.33e-18	Up on Day 3	170	unknown		NA	NA	NA	NA
BB_A34	BB_A34	lp54	bacterial extracellular solute-binding protein, family 5	protein coding	Periplasm	RpoS-up-nymphs-DMCs;Rrp1-down;RelBbu-up	0.5738	0.00882077	1.1988	2.07919e-07	1.8212	3.23e-16	Up on Day 3	37	transporter proteins	Drecktrah et al. 2015	higher "fed" culture	NA	higher DMCs	higher DMCs
BB_I31	BB_I31	lp28-4	identified by match to protein family HMM PF05628	pseudogene	NA	Rrp1-up	0.5408	0.0522702	0.3306	0.196572	1.6297	6.63e-05	Up on Day 4	48	unknown		NA	NA	higher DMCs	NA
BB_E22	pncA	lp25	pyrazinamidase/nicotinamidase, PncA protein	protein coding	NA	RelBbu-up	0.5348	6.92737e-05	0.5014	0.000215463	1.2257	2.06e-21	Up on Day 4	NA	metabolism	Drecktrah et al. 2015	NA	NA	NA	NA
BB_J45	BB_J45	lp38	putative lipoprotein	protein coding	NA	RpoS-up-nymphs;RelBbu-up	0.533	0.00574343	1.3499	9.05341e-12	1.6022	9.95e-17	Up on Day 3	59	cell envelope	Drecktrah et al. 2015	higher "fed" culture	higher "unfed" culture	higher DMCs	higher DMCs
BB_J31	BB_J31	lp38	conserved hypothetical protein	protein coding	NA	RpoS-up-nymphs;RelBbu-up	0.5314	0.00611369	0.7107	0.000335199	1.4809	2.53e-14	Up on Day 4	59	unknown	Drecktrah et al. 2015	higher "fed" culture	NA	higher DMCs	higher DMCs
BB_K35	BB_K35	lp36	conserved hypothetical protein	protein coding	NA	RpoS-down-DMCs;RelBbu-down	0.5261	0.0536777	1.6455	1.46131e-05	1.351	0.00019395	Up on Day 3	68	unknown	Drecktrah et al. 2015	NA	NA	NA	NA
BB_J47	BB_J47	lp38	conserved hypothetical protein	protein coding	Periplasm	RpoS-up-nymphs;RelBbu-up	0.4962	0.0369435	1.2391	7.51701e-06	2.1094	4.92e-15	Up on Day 3	99	cell envelope	Lipoprotein (Dowdell et al. 2017)	NA	NA	NA	NA
BB_K50	BB_K50	lp36	immunogenic protein P37	protein coding	Surface	RpoS-up-nymphs;Rrp1-up;RelBbu-up	0.4771	0.00558478	1.0896	5.09177e-10	1.5144	4.36e-19	Up on Day 3	75	cell envelope	Drecktrah et al. 2015	NA	higher "fed" culture	NA	NA
BB_S42	bapA	cp32-3	BapA protein	protein coding	NA	RpoS-up-nymphs-DMCs;Rrp1-up;RelBbu-up	0.4594	0.066623	1.0998	0.00153705	2.7392	9.99e-15	Up on Day 3	95	cell envelope	Drecktrah et al. 2015	NA	NA	higher DMCs	higher DMCs
BB_A60	BB_A60	lp54	surface lipoprotein P27	protein coding	Surface	RpoS-down-DMCs;Rrp1-up;RelBbu-up	0.4182	0.000180376	0.323	0.00470563	1.3117	1.91e-35	Up on Day 4	NA	cell envelope	Drecktrah et al. 2015	NA	NA	NA	higher fed nymphs
BB_B14	BB_B14	cp26	conserved hypothetical protein	protein coding	NA	RelBbu-up	0.4002	0.00223961	0.6311	1.3392e-06	1.2495	1.65e-23	Up on Day 4	NA	unknown	Drecktrah et al. 2015	NA	higher "unfed" culture	higher DMCs	higher DMCs
BB_0656	BB_0656	Chromosome	oxygen-independent coproporphyrinogen III oxidase, putative	protein coding	NA	RelBbu-up	0.3709	0.0215941	0.9737	3.4645e-09	1.373	7.17e-18	Up on Day 4	NA	metabolism	Drecktrah et al. 2015	NA	NA	NA	NA
BB_K47	BB_K47	lp36	conserved hypothetical protein	protein coding	Surface	none	0.3654	0.00173056	0.8175	6.13726e-13	1.3569	6.22e-35	Up on Day 4	69	cell envelope	Lipoprotein (Iyer et al. 2015 + Dowdell et al. 2017)	NA	NA	NA	NA
BB_M29	BB_M29	cp32-6	2.9-5 36K; minus strand ORF	protein coding	NA	none	0.3504	0.0996695	0.8003	0.012993	1.4108	3.59e-05	Up on Day 4	161	unknown	Drecktrah et al. 2015 (shared pfam)	higher "fed" culture	NA	NA	NA
BB_H28	BB_H28	lp28-3	PF-32 protein	protein coding	NA	Rrp1-up	0.3468	0.0878768	0.3755	0.0981759	1.682	1.32e-12	Up on Day 4	32	cell division	Drecktrah et al. 2015 (shared pfam)	NA	NA	higher DMCs	NA
BB_K49	BB_K49	lp36	conserved hypothetical protein	protein coding	Surface	Rrp1-up;RelBbu-up	0.3434	0.0283338	1.1528	3.16749e-13	1.6862	4.79e-28	Up on Day 3	69	cell envelope	Lipoprotein (Iyer et al. 2015 + Dowdell et al. 2017)	NA	NA	NA	NA
BB_M39	BB_M39	cp32-6	conserved hypothetical protein	protein coding	NA	RpoS-up-nymphs	0.3369	0.0982747	1.1241	0.00294088	1.2267	0.00110093	Up on Day 3	NA	unknown		NA	NA	higher DMCs	NA
BB_P35	bppA1	cp32-1	BppA protein	protein coding	NA	RpoS-up-nymphs;Rrp1-up;RelBbu-up	0.3321	0.110336	0.9971	0.000797311	1.2405	2.44e-05	Up on Day 3	165	unknown	Drecktrah et al. 2015	higher "fed" culture	NA	higher DMCs	NA
BB_S41	erpG	cp32-3	ErpG protein	protein coding	Surface	RpoS-up-nymphs;Rrp1-up	0.328	0.0567773	0.9727	9.75866e-08	2.5338	4.79e-48	Up on Day 4	164	cell envelope	Lipoprotein (Dowdell et al. 2017)	NA	NA	higher DMCs	NA
BB_0771	rpoS	Chromosome	RNA polymerase sigma factor (rpoS)	protein coding	NA	Rrp1-up;RelBbu-up	0.3056	0.0964971	0.7285	0.000426826	1.5492	2.51e-14	Up on Day 4	NA	transcription	Drecktrah et al. 2015	NA	higher "fed" culture	NA	NA
BB_0212	BB_0212	Chromosome	borrelia ORF-A superfamily	protein coding	NA	RelBbu-up	0.3004	0.0972389	0.1784	0.3813	1.05	1.15e-07	Up on Day 4	NA	unknown	Drecktrah et al. 2015	NA	NA	NA	NA
BB_M35	BB_M35	cp32-6	BppA	protein coding	NA	Rrp1-up	0.2975	0.131239	1.0371	7.13135e-05	1.1676	4.67e-06	Up on Day 3	165	unknown	Drecktrah et al. 2015 (shared pfam)	NA	NA	NA	NA
BB_K46	BB_K46	lp36	immunogenic protein P37	pseudogene	NA	none	0.2971	0.0999958	0.9431	5.08603e-06	1.5111	4.81e-14	Up on Day 4	75	unknown		NA	NA	NA	NA
BB_B10	BB_B10	cp26	borrelia ORF-A superfamily	protein coding	NA	RelBbu-down	0.2912	0.113229	0.8218	0.000129763	1.1291	7.89e-08	Up on Day 4	62	unknown	Drecktrah et al. 2015 (predicted role in plasmid partitioning)	NA	NA	NA	NA
BB_O36	BB_O36	cp32-7	BppA	protein coding	NA	Rrp1-up	0.2816	0.149247	1.2183	1.0562e-05	1.8019	2.22e-11	Up on Day 3	165	unknown	Drecktrah et al. 2015 (shared pfam)	higher "fed" culture	NA	NA	NA
BB_I22	BB_I22	lp28-4	PF-49 protein	protein coding	NA	Rrp1-up;RelBbu-up	0.276	0.149247	0.7389	0.00224414	1.4342	3e-09	Up on Day 4	49	cell division	Drecktrah et al. 2015	NA	NA	NA	NA
BB_F0041	BB_F0041	lp28-1	outer surface protein VlsE1	protein coding	NA	RpoS-up-nymphs-DMCs;RelBbu-up	0.275	0.154344	1.4405	9.41727e-08	2.0336	7.55e-15	Up on Day 3	NA	cell envelope	Drecktrah et al. 2015	NA	NA	NA	higher DMCs
BB_S44	BB_S44	cp32-3	hypothetical protein	protein coding	NA	Rrp1-up;RelBbu-down	0.2728	0.161268	0.8663	0.00290602	1.2863	1.15e-05	Up on Day 4	115	unknown	Drecktrah et al. 2015	NA	NA	NA	NA
BB_R42	erpY	cp32-4	ErpY protein	protein coding	Surface	RpoS-up-nymphs;Rrp1-up	0.264	0.158888	0.4931	0.0317697	1.1162	1.85e-06	Up on Day 4	164	cell envelope	Lipoprotein (Dowdell et al. 2017)	NA	NA	higher DMCs	higher DMCs
BB_J29	BB_J29	lp38	conserved hypothetical protein	protein coding	NA	RpoS-up-nymphs-DMCs	0.2528	0.179288	0.8609	0.00466457	1.0064	0.000992621	Up on Day 4	90	unknown	Drecktrah et al. 2015 (shared pfam)	NA	NA	higher DMCs	higher DMCs
BB_K01	BB_K01	lp36	lipoprotein, putative	protein coding	Surface	RpoS-up-nymphs;RelBbu-up	0.2433	0.126864	0.7682	5.81134e-06	1.1252	7.02e-12	Up on Day 4	12	cell envelope	Drecktrah et al. 2015	NA	higher "fed" culture	higher DMCs	higher fed nymphs
BB_S45	BB_S45	cp32-3	phage terminase, large subunit, pbsx family	protein coding	NA	none	0.2413	0.199887	1.3602	1.91424e-06	1.4707	9.87e-08	Up on Day 3	145	bacteriophage	Drecktrah et al. 2015 (shared pfam)	NA	NA	higher DMCs	NA
BB_H29	BB_H29	lp28-3	putative plasmid partition protein	protein coding	NA	Rrp1-up;RelBbu-up	0.2335	0.208563	0.3485	0.161935	1.0688	0.000171222	Up on Day 4	49	cell division	Drecktrah et al. 2015	NA	NA	NA	higher DMCs
BB_E20	BB_E20	lp25	borrelia family of unknown function	protein coding	NA	none	0.2201	0.186047	0.3602	0.0511417	1.1847	3.3e-11	Up on Day 4	50	unknown	Drecktrah et al. 2015 (shared pfam)(predicted role in plasmid partitioning)	NA	NA	NA	NA
BB_0404	BB_0404	Chromosome	conserved hypothetical protein	protein coding	NA	RpoS-up-nymphs;RelBbu-up	0.2163	0.206497	0.9755	0.00565227	1.8749	3.06e-07	Up on Day 4	NA	unknown	Drecktrah et al. 2015	NA	NA	NA	NA
BB_A57	BB_A57	lp54	P45-13	protein coding	Surface	RpoS-up-nymphs;Rrp1-up;RelBbu-up	0.2163	0.229464	0.7127	0.00262259	1.1718	7.26e-07	Up on Day 4	NA	cell envelope	Drecktrah et al. 2015	NA	higher "fed" culture	higher DMCs	NA
BB_P27	revA1	cp32-1	surface protein (RevA1)	protein coding	Surface	RpoS-up-nymphs-DMCs;Rrp1-up;RelBbu-up	0.213	0.211698	1.4413	9.10994e-05	2.5177	3.65e-12	Up on Day 3	63	cell envelope	Drecktrah et al. 2015	NA	NA	higher DMCs	higher DMCs
BB_I28	BB_I28	lp28-4	Borrelia burgdorferi virulent strain associated lipoprotein	pseudogene	Surface	none	0.2078	0.252287	1.1062	5.97265e-05	1.6094	2.45e-09	Up on Day 3	60	cell envelope	Lipoprotein (Dowdell et al. 2017)	NA	NA	higher DMCs	NA
BB_O29	BB_O29	cp32-7	2.9-5 36K; minus strand ORF	protein coding	NA	Rrp1-up	0.2045	0.211698	1.5606	6.30905e-05	1.5046	6.09e-05	Up on Day 3	161	unknown	Drecktrah et al. 2015 (shared pfam)	NA	NA	NA	NA
BB_R44	BB_R44	cp32-4	hypothetical protein	protein coding	NA	RpoS-up-nymphs;Rrp1-up	0.2035	0.263501	0.4466	0.0799822	1.8106	1.36e-10	Up on Day 4	115	bacteriophage	Phage operon (Zhang and Marconi 2005)	NA	NA	higher DMCs	NA
BB_O30	BB_O30	cp32-7	BBC01	protein coding	NA	Rrp1-up	0.2023	0.229464	0.4967	0.00859097	1.5625	2.24e-17	Up on Day 4	57	unknown	Drecktrah et al. 2015 (shared pfam)(predicted role in plasmid partitioning)	NA	NA	NA	NA
BB_N17	BB_N17	cp32-9	conserved hypothetical protein	protein coding	NA	none	0.2011	0.265285	0.8722	0.00408739	1.0037	0.000985188	Up on Day 4	159	bacteriophage	Phage operon (Zhang and Marconi 2005)	NA	NA	NA	NA
BB_R41	BB_R41	cp32-4	borrelia outer surface protein E	protein coding	NA	RpoS-up-nymphs;Rrp1-up	0.1886	0.291732	0.7059	0.00304515	1.0475	1.11e-05	Up on Day 4	161/162	unknown	Drecktrah et al. 2015 (shared pfam)	NA	NA	higher DMCs	NA
BB_S38	BB_S38	cp32-3	BppA	protein coding	NA	Rrp1-up	0.1821	0.290514	0.9717	0.00185135	1.7273	4.07e-08	Up on Day 4	165	unknown	Drecktrah et al. 2015 (shared pfam)	NA	NA	NA	NA
BB_O43	BB_O43	cp32-7	hypothetical protein	protein coding	NA	none	0.1777	0.306351	0.6153	0.0274585	1.0521	0.000377944	Up on Day 4	115	bacteriophage	Phage operon (Zhang and Marconi 2005)	NA	NA	NA	NA
BB_F20	BB_F20	lp28-1	BBF20	protein coding	Surface	RpoS-down-DMCs;RelBbu-up	0.1697	0.344985	0.4012	0.0860549	1.1933	1.37e-06	Up on Day 4	85	cell envelope	Lipoprotein (Dowdell et al. 2017)	NA	NA	NA	NA
BB_O44	BB_O44	cp32-7	phage terminase, large subunit, pbsx family	protein coding	NA	RelBbu-up	0.1628	0.359076	0.6495	0.0107069	1.1697	7.19e-06	Up on Day 4	145	bacteriophage	Drecktrah et al. 2015	NA	NA	NA	NA
BB_H09	BB_H09	lp28-3	type I restriction enzyme r protein n terminus (hsdr_n)	protein coding	NA	RpoS-up-nymphs;RelBbu-up	0.1612	0.346577	0.9489	0.00215693	1.1862	0.000123853	Up on Day 4	1	replication and repair	Drecktrah et al. 2015	NA	NA	higher DMCs	higher DMCs
BB_H06	cspZ	lp28-3	complement regulator-acquiring surface protein 2 (CRASP-2)	protein coding	Surface	RelBbu-up	0.156	0.308578	0.4134	0.00754492	1.1779	1.92e-15	Up on Day 4	NA	cell envelope	Drecktrah et al. 2015	NA	NA	higher DMCs	NA
BB_R31	BB_R31	cp32-4	BBC01	protein coding	NA	Rrp1-up;RelBbu-down	0.1476	0.401547	0.9437	3.62494e-05	1.863	4.66e-17	Up on Day 4	57	unknown	Drecktrah et al. 2015 (predicted role in plasmid partitioning)	NA	NA	higher DMCs	NA
BB_F32	BB_F32	lp28-1	vls recombination cassettes Vls2-Vls16	pseudogene	NA	RelBbu-down	0.146	0.210031	0.9331	0.0234525	2.4732	6.53e-07	Up on Day 4	170	cell envelope	Drecktrah et al. 2015	NA	higher "fed" culture	NA	NA
BB_A32	BB_A32	lp54	conserved hypothetical protein	protein coding	Surface	RpoS-up-DMCs;Rrp1-up;RelBbu-up	0.1391	NA	1.6378	0.0020996	2.4174	8.09e-06	Up on Day 3	NA	cell envelope	Lipoprotein (Dowdell et al. 2017)	NA	higher "fed" culture	NA	NA
BB_H37	BB_H37	lp28-3	lipoprotein, putative	protein coding	Surface	RpoS-down-DMCs	0.1352	0.385301	0.3693	0.0143449	1.1032	1.78e-14	Up on Day 4	12	cell envelope	Lipoprotein (Dowdell et al. 2017)	NA	higher "fed" culture	higher DMCs	higher fed nymphs
BB_F09	BB_F09	lp28-1	hypothetical protein	pseudogene	NA	none	0.1318	NA	0.2594	0.123894	2.9585	0.00028039	Up on Day 4	71	unknown		NA	NA	higher DMCs	NA
BB_0723	BB_0723	Chromosome	adenylyl cyclase CyaB	pseudogene	NA	RelBbu-up	0.1317	NA	0.2743	0.196572	1.46	0.00698081	Up on Day 4	NA	metabolism	Drecktrah et al. 2015	NA	NA	NA	NA
BB_I19	BB_I19	lp28-4	BBC01	protein coding	NA	Rrp1-up;RelBbu-up	0.1287	0.448735	0.8173	2.18737e-05	2.2399	4.64e-34	Up on Day 4	57	unknown	Drecktrah et al. 2015 (predicted role in plasmid partitioning)	NA	NA	higher DMCs	NA
BB_R13	BB_R13	cp32-4	conserved hypothetical protein	protein coding	NA	none	0.1221	NA	1.8794	0.00582454	1.6571	0.00884985	Up on Day 3	154	bacteriophage	Phage operon (Zhang and Marconi 2005)	NA	NA	higher DMCs	higher DMCs
BB_H26	BB_H26	lp28-3	borrelia ORF-A superfamily	protein coding	NA	RpoS-down-DMCs;Rrp1-up;RelBbu-up	0.1141	0.499681	0.3422	0.166655	2.9298	9.63e-25	Up on Day 4	62	unknown	Drecktrah et al. 2015 (predicted role in plasmid partitioning)	NA	higher "unfed" culture	NA	NA
BB_L38	BB_L38	cp32-8	BppC	protein coding	NA	none	0.1072	0.31615	1.8928	0.000918519	1.9926	0.000322516	Up on Day 3	96	unknown	Drecktrah et al. 2015 (shared pfam)	NA	NA	higher DMCs	NA
BB_R45	BB_R45	cp32-4	phage terminase, large subunit, pbsx family	protein coding	NA	RpoS-up-nymphs;Rrp1-up;RelBbu-up	0.1064	0.532866	0.9975	0.000581261	1.7152	2.92e-09	Up on Day 3	145	bacteriophage	Drecktrah et al. 2015	NA	NA	higher DMCs	NA
BB_F01	BB_F01	lp28-1	hypothetical protein	protein coding	Surface	RpoS-up-nymphs-DMCs;RelBbu-up	0.0931	0.427606	0.6773	0.0543035	1.0324	0.0210466	Up on Day 4	163	cell envelope	Drecktrah et al. 2015	NA	NA	NA	higher DMCs
BB_0537	BB_0537	Chromosome	tetratricopeptide repeat domain protein	protein coding	NA	none	0.091	0.502602	0.0346	0.835607	-1.0458	1.6e-19	Down on Day 4	NA	unknown		NA	NA	NA	NA
BB_H41	BB_H41	lp28-3	borrelia membrane protein P13	protein coding	NA	RpoS-up-nymphs-DMCs;Rrp1-up;RelBbu-up	0.0904	NA	0.1492	0.452566	1.3998	0.00839426	Up on Day 4	48	cell envelope	Drecktrah et al. 2015	NA	NA	higher DMCs	higher DMCs
BB_H34	BB_H34	lp28-3	conserved hypothetical protein	pseudogene	NA	none	0.0867	NA	0.7363	0.0473446	1.7568	0.000255921	Up on Day 4	62	unknown	Drecktrah et al. 2015 (shared pfam)(predicted role in plasmid partitioning)	NA	NA	NA	NA
BB_K34	BB_K34	lp36	conserved hypothetical protein	protein coding	NA	RelBbu-up	0.0797	0.621544	0.7741	0.0167783	1.1912	0.000512259	Up on Day 4	64	unknown	Drecktrah et al. 2015	NA	NA	NA	higher DMCs
BB_F02	BB_F02	lp28-1	conserved hypothetical protein	protein coding	NA	none	0.0787	NA	2.6516	0.00685376	1.5468	0.023869	Up on Day 3	88	unknown		NA	NA	NA	NA
BB_E23b	BB_E23b	lp25	PF-32 protein	pseudogene	NA	none	0.0786	NA	0.2891	0.146932	1.4159	0.0144497	Up on Day 4	NA	unknown		NA	NA	NA	NA
BB_J50	BB_J50	lp38	outer membrane protein	pseudogene	NA	none	0.0774	NA	0.3055	0.00368591	5.2953	0.000200058	Up on Day 4	NA	unknown		NA	NA	higher DMCs	NA
BB_F26a	BB_F26a	lp28-1	conserved hypothetical protein	pseudogene	NA	none	0.0703	0.707141	1.0442	4.65094e-08	0.6408	0.000586151	Up on Day 3	NA	unknown		NA	NA	NA	NA
BB_F001a	BB_F001a	lp28-1	conserved hypothetical protein	pseudogene	NA	none	0.0692	NA	0.2635	0.00669286	6.8409	3.51e-05	Up on Day 4	NA	unknown		NA	NA	NA	NA
BB_R01	BB_R01	cp32-4	conserved hypothetical protein	protein coding	NA	RelBbu-down	0.0654	0.67375	0.9456	0.00872154	1.2398	0.000862577	Up on Day 4	146	unknown	Drecktrah et al. 2015	NA	NA	higher DMCs	higher DMCs
BB_D14	BB_D14	lp17	borrelia ORF-A superfamily	protein coding	NA	RelBbu-down	0.0583	0.775974	-0.1167	0.594968	1.0156	2.43e-07	Up on Day 4	62	unknown	Drecktrah et al. 2015 (predicted role in plasmid partitioning)	NA	higher "unfed" culture	NA	NA
BB_L29	BB_L29	cp32-8	2.9-5 36K; minus strand ORF	protein coding	NA	Rrp1-up	0.0556	0.495491	0.1534	0.347241	1.8144	0.00647746	Up on Day 4	161	unknown	Drecktrah et al. 2015	higher "unfed" culture	NA	NA	NA
BB_S31	BB_S31	cp32-3	2.9-5 36K; minus strand ORF	protein coding	NA	Rrp1-up;RelBbu-down	0.0525	0.764349	1.0183	0.00299982	1.129	0.000995537	Up on Day 3	161	unknown	Drecktrah et al. 2015	NA	higher "fed" culture	NA	NA
BB_0414	BB_0414	Chromosome	chemotaxis protein methyltransferase	protein coding	NA	RelBbu-up	0.0511	0.807519	0.4245	0.0581352	1.0394	6.17e-06	Up on Day 4	NA	chemotaxis and motility	Drecktrah et al. 2015	NA	NA	NA	NA
BB_O42	BB_O42	cp32-7	conserved hypothetical protein	pseudogene	NA	none	0.0488	NA	1.3033	0.00463491	0.8937	0.0328845	Up on Day 3	114	unknown	Drecktrah et al. 2015 (shared pfam)	NA	NA	higher DMCs	NA
BB_K23	BB_K23	lp36	borrelia ORF-A superfamily	protein coding	NA	RpoS-down-DMCs;Rrp1-up	0.0412	0.844858	0.2021	0.323746	1.503	4.81e-14	Up on Day 4	62	unknown	Drecktrah et al. 2015 (shared pfam)(predicted role in plasmid partitioning)	NA	higher "unfed" culture	NA	NA
BB_I12	BB_I12	lp28-4	conserved hypothetical protein	protein coding	NA	RelBbu-up	0.0403	0.832344	0.5069	0.0716674	1.3062	7.01e-05	Up on Day 4	NA	unknown	Drecktrah et al. 2015	NA	NA	NA	higher DMCs
BB_L30	BB_L30	cp32-8	BBC01	protein coding	NA	Rrp1-up;RelBbu-up	0.0397	0.850213	0.3784	0.0604724	1.4773	1.32e-13	Up on Day 4	57	unknown	Drecktrah et al. 2015 (predicted role in plasmid partitioning)	NA	NA	NA	NA
BB_G06	BB_G06	lp28-2	BBC01	pseudogene	NA	Rrp1-up	0.036	0.854247	0.1797	0.421949	1.5578	1.16e-10	Up on Day 4	57	unknown	Drecktrah et al. 2015 (shared pfam)(predicted role in plasmid partitioning)	NA	higher "unfed" culture	NA	NA
BB_I06	mtnN	lp28-4	MTA/SAH nucleosidase	protein coding	NA	RpoS-up-nymphs;Rrp1-up;RelBbu-up	0.0344	0.859878	0.5676	0.0406104	1.3755	5.37e-06	Up on Day 4	26	metabolism	Drecktrah et al. 2015	NA	NA	NA	NA
BB_K0058	BB_K0058	lp36	hypothetical protein	protein coding	NA	RpoS-up-nymphs	0.0306	NA	1.223	0.0197329	1.9063	0.00172708	Up on Day 3	NA	unknown		NA	NA	NA	NA
BB_U04	BB_U04	lp21	BBC01	protein coding	NA	Rrp1-up;RelBbu-up	0.0296	0.885382	0.8213	5.99913e-06	2.4502	1.71e-45	Up on Day 4	57	unknown	Drecktrah et al. 2015 (predicted role in plasmid partitioning)	NA	NA	NA	NA
BB_S27	BB_S27	cp32-3	Bbs27 protein	protein coding	NA	none	0.0205	NA	0.1539	0.369562	1.5046	0.0120007	Up on Day 4	NA	bacteriophage	Phage operon (Zhang and Marconi 2005)	NA	NA	NA	NA
BB_I02b	BB_I02b	lp28-4	Gene	pseudogene	NA	none	0.0132	NA	0.2548	0.288228	1.5287	0.000656341	Up on Day 4	NA	unknown		NA	NA	NA	NA
BB_S34	BB_S34	cp32-3	borrelia family of unknown function	protein coding	NA	Rrp1-up;RelBbu-down	0.0115	0.958006	0.2325	0.220572	1.0925	2.2e-09	Up on Day 4	50	unknown	Drecktrah et al. 2015 (predicted role in plasmid partitioning)	NA	higher "fed" culture	higher DMCs	NA
BB_F08	BB_F08	lp28-1	conserved hypothetical protein	protein coding	NA	none	0.0093	NA	0.1338	0.319246	2.6151	0.00259784	Up on Day 4	72	unknown		NA	NA	NA	higher DMCs
BB_J19	BB_J19	lp38	borrelia ORF-A superfamily	protein coding	NA	RpoS-down-DMCs;Rrp1-up	0.0077	0.973788	1.0277	1.88495e-06	1.5079	5.83e-13	Up on Day 3	62	unknown	Drecktrah et al. 2015 (shared pfam)(predicted role in plasmid partitioning)	NA	higher "unfed" culture	NA	NA
BB_M30	BB_M30	cp32-6	BBC01	protein coding	NA	none	0.0061	0.976364	0.5379	0.0161114	1.5463	8.39e-12	Up on Day 4	57	unknown	Drecktrah et al. 2015 (shared pfam)(predicted role in plasmid partitioning)	NA	NA	NA	NA
BB_S33	BB_S33	cp32-3	BBC01	protein coding	NA	Rrp1-up;RelBbu-down	0.0058	0.976364	0.4103	0.0143243	1.7821	5.66e-29	Up on Day 4	57	unknown	Drecktrah et al. 2015 (predicted role in plasmid partitioning)	NA	NA	NA	NA
BB_S10	BB_S10	cp32-3	conserved hypothetical protein	protein coding	NA	none	-0.0016	NA	1.59	0.0124692	0.7614	0.0807901	Up on Day 3	151	bacteriophage	Phage operon (Zhang and Marconi 2005)	NA	NA	higher DMCs	NA
BB_U05	BB_U05	lp21	PF-32 protein	protein coding	NA	Rrp1-up	-0.0076	0.973788	0.389	0.139124	1.2227	0.000178662	Up on Day 4	32	cell division	Drecktrah et al. 2015 (shared pfam)	NA	NA	NA	NA
BB_F17	BB_F17	lp28-1	putative transmembrane protein	protein coding	NA	RpoS-down-DMCs	-0.0159	NA	0.2943	0.190475	1.5648	0.00342657	Up on Day 4	68	unknown	Drecktrah et al. 2015 (shared pfam)	NA	NA	NA	NA
BB_0780	rpmA	Chromosome	ribosomal protein L27	protein coding	NA	RelBbu-down	-0.0215	0.89875	-0.3809	0.00208344	-1.0116	3.19e-17	Down on Day 4	NA	translation	Drecktrah et al. 2015	NA	NA	higher DMCs	NA
BB_F26	BB_F26	lp28-1	borrelia ORF-A superfamily	protein coding	NA	RelBbu-up	-0.0263	0.89875	0.3659	0.1089	1.6199	3.21e-11	Up on Day 4	57	unknown	Drecktrah et al. 2015 (predicted role in plasmid partitioning)	NA	NA	NA	higher DMCs
BB_J15a	BB_J15a	lp38	membrane protein	pseudogene	NA	none	-0.0263	NA	0.1656	0.420521	1.5602	0.00261276	Up on Day 4	NA	unknown		NA	NA	NA	NA
BB_I20	BB_I20	lp28-4	borrelia family of unknown function	protein coding	NA	RelBbu-up	-0.0265	0.89875	0.5847	0.0207333	2.0007	2.03e-14	Up on Day 4	50	unknown	Drecktrah et al. 2015 (predicted role in plasmid partitioning)	NA	NA	NA	NA
BB_H33	BB_H33	lp28-3	adenine deaminase (Adenase) (Adenine aminase)	protein coding	NA	none	-0.0375	NA	0.2013	0.387934	1.1803	0.00281095	Up on Day 4	61	metabolism	Spirochete Genome Browser COG (nucleotide transport and metabolism)	NA	NA	NA	NA
BB_0390	rplL	Chromosome	ribosomal protein L7/L12	protein coding	NA	RelBbu-down	-0.0389	0.837846	-0.6278	5.67491e-10	-1.2653	6.06e-38	Down on Day 4	NA	translation	Drecktrah et al. 2015	NA	NA	higher DMCs	NA
BB_0518	dnaK	Chromosome	chaperone protein DnaK	protein coding	NA	RelBbu-down	-0.0501	0.797199	-0.5789	0.0381961	-1.1389	0.000148153	Down on Day 4	NA	stress response	Drecktrah et al. 2015	higher "fed" culture	NA	NA	NA
BB_N30	BB_N30	cp32-9	BBC01	protein coding	NA	Rrp1-up	-0.0598	0.730996	0.1832	0.2672	1.3189	4.52e-20	Up on Day 4	57	unknown	Drecktrah et al. 2015 (shared pfam)(predicted role in plasmid partitioning)	NA	NA	higher DMCs	NA
BB_H18	BB_H18	lp28-3	lipoprotein	pseudogene	Surface	none	-0.0636	0.730996	0.0775	0.710233	1.0921	6.81e-10	Up on Day 4	69	cell envelope	Lipoprotein (Dowdell et al. 2017)	NA	NA	NA	NA
BB_0538	BB_0538	Chromosome	hypothetical protein	protein coding	NA	none	-0.0657	0.670917	0.0336	0.857828	-1.23	2.28e-21	Down on Day 4	NA	unknown		NA	NA	NA	NA
BB_0479	rplD	Chromosome	ribosomal protein L4/L1 family	protein coding	NA	RelBbu-down	-0.0699	0.4679	-0.3374	1.91586e-05	-1.0651	6.75e-46	Down on Day 4	NA	translation	Drecktrah et al. 2015	NA	NA	higher DMCs	NA
BB_0389	rpoB	Chromosome	DNA-directed RNA polymerase	pseudogene	NA	Rrp1-down;RelBbu-down	-0.1306	0.172729	-0.4356	2.81748e-07	-1.293	6.7e-58	Down on Day 4	NA	transcription	Drecktrah et al. 2015	NA	NA	NA	NA
BB_0809	tgt	Chromosome	queuine tRNA-ribosyltransferase	protein coding	NA	none	-0.1503	0.211698	-0.3543	0.00203257	-1.0157	1.47e-20	Down on Day 4	NA	translation	Fraser et al. 1997 (tRNA modification)	NA	NA	NA	NA
BB_0388	rpoC	Chromosome	DNA-directed RNA polymerase, beta' subunit	protein coding	NA	Rrp1-down;RelBbu-down	-0.1621	0.0972389	-0.5192	7.43352e-09	-1.4283	8.55e-64	Down on Day 4	NA	transcription	Drecktrah et al. 2015	NA	NA	NA	NA
BB_0709	BB_0709	Chromosome	conserved hypothetical protein	protein coding	NA	none	-0.168	0.0817608	-0.3183	0.00041849	-1.0758	4.49e-35	Down on Day 4	NA	unknown		NA	NA	NA	NA
BB_0305	BB_0305	Chromosome	conserved hypothetical protein	protein coding	NA	RelBbu-up	-0.1775	NA	-0.1263	0.607563	-1.0498	0.00628277	Down on Day 4	NA	unknown	Drecktrah et al. 2015	NA	NA	NA	higher DMCs
BB_0485	rplP	Chromosome	ribosomal protein L16	protein coding	NA	RelBbu-down	-0.1778	0.108974	-0.3595	0.000674041	-1.1356	6.65e-30	Down on Day 4	NA	translation	Drecktrah et al. 2015	NA	NA	higher DMCs	NA
BB_0488	rplN	Chromosome	ribosomal protein L14	protein coding	NA	none	-0.1854	0.0978062	-0.45	2.20345e-05	-1.1232	2.59e-28	Down on Day 4	NA	translation	Fraser et al. 1997 (ribosomal protein)	NA	NA	NA	higher fed nymphs
BB_P30	BB_P30	cp32-1	BBC01	protein coding	NA	Rrp1-up	-0.2006	0.232237	0.0836	0.698943	1.0575	1.34e-08	Up on Day 4	57	unknown	Drecktrah et al. 2015 (shared pfam)(predicted role in plasmid partitioning)	NA	NA	higher DMCs	NA
BB_0613	lon	Chromosome	ATP-dependent protease La	protein coding	NA	RelBbu-down	-0.2302	0.0135785	-0.4802	5.91724e-08	-1.0966	2e-38	Down on Day 4	NA	protein degradation	Drecktrah et al. 2015	NA	NA	NA	NA
BB_0838	BB_0838	Chromosome	conserved hypothetical protein	protein coding	NA	RelBbu-up	-0.2368	0.0291044	-0.4422	2.57638e-05	-1.1418	1.11e-28	Down on Day 4	NA	unknown	Drecktrah et al. 2015	NA	NA	NA	higher DMCs
BB_0444	BB_0444	Chromosome	WbnF	protein coding	NA	RelBbu-down	-0.2404	0.00452719	-0.224	0.00875893	-1.0628	4.16e-42	Down on Day 4	NA	metabolism	Drecktrah et al. 2015	NA	NA	NA	NA
BB_0486	rpmC	Chromosome	ribosomal protein L29	protein coding	NA	none	-0.2475	0.177127	-0.4	0.0700834	-1.5835	5.17e-11	Down on Day 4	NA	translation	Fraser et al. 1997 (ribosomal protein)	NA	NA	NA	NA
BB_0686	mvaD	Chromosome	diphosphomevalonate decarboxylase	protein coding	NA	RelBbu-down	-0.2496	0.0247012	-0.4928	3.44437e-06	-1.1943	5.74e-31	Down on Day 4	NA	metabolism	Drecktrah et al. 2015	higher "unfed" culture	NA	NA	NA
BB_0713	BB_0713	Chromosome	conserved hypothetical protein	protein coding	NA	none	-0.2557	0.0304986	-0.4432	0.000125125	-1.233	1.11e-28	Down on Day 4	NA	unknown		NA	NA	higher DMCs	NA
BB_0684	fni	Chromosome	isopentenyl-diphosphate delta-isomerase, type 2	protein coding	NA	RelBbu-down	-0.311	0.000574532	-0.4789	7.57596e-08	-1.2218	2.98e-46	Down on Day 4	NA	metabolism	Drecktrah et al. 2015	higher "unfed" culture	NA	NA	higher DMCs
BB_0837	uvrA	Chromosome	excinuclease ABC, A subunit	protein coding	NA	none	-0.3112	0.00297224	-0.628	8.91194e-10	-1.2761	3.19e-38	Down on Day 4	NA	replication and repair	Fraser et al. 1997 (DNA replication, recombination, repair)	NA	NA	NA	NA
BB_0514	pheT	Chromosome	phenylalanyl-tRNA synthetase, beta subunit	protein coding	NA	RelBbu-down	-0.3572	0.000891342	-0.3915	0.000232531	-1.0111	2.01e-23	Down on Day 4	NA	translation	Drecktrah et al. 2015	NA	NA	NA	NA
BB_0712	BB_0712	Chromosome	RNA polymerase sigma factor RpoD (Sigma-70)	protein coding	NA	RelBbu-down	-0.404	9.61634e-06	-0.3839	2.607e-05	-1.0276	2.79e-32	Down on Day 4	NA	transcription	Drecktrah et al. 2015	NA	NA	NA	NA
BB_0782	nadD	Chromosome	nicotinate (nicotinamide) nucleotide adenylyltransferase	protein coding	NA	none	-0.4432	0.000604337	-0.3782	0.00378298	-1.2679	7.94e-22	Down on Day 4	NA	metabolism	Spirochete Genome Browser COG (coenzyme transport and metabolism)	NA	NA	NA	higher DMCs
BB_0296	BB_0296	Chromosome	ATP-dependent protease HslV	protein coding	NA	RelBbu-down	-0.4907	3.73086e-05	-0.474	7.92048e-05	-1.032	9.45e-19	Down on Day 4	NA	protein degradation	Drecktrah et al. 2015	higher "fed" culture	NA	NA	NA
BB_0295	hslU	Chromosome	heat shock protein HslVU, ATPase subunit HslU	protein coding	NA	none	-0.5165	3.45773e-06	-0.435	9.10994e-05	-1.1484	9.56e-27	Down on Day 4	NA	protein degradation	Fraser et al. 1997 (Chaperones); PG hydrolysis https://doi.org/10.3389/fmicb.2021.692707	NA	NA	NA	NA
BB_0685	BB_0685	Chromosome	hydroxymethylglutaryl-CoA reductase, degradative	protein coding	NA	Rrp1-down;RelBbu-down	-0.562	6.64485e-07	-0.5471	1.3392e-06	-1.6717	1.26e-50	Down on Day 4	NA	metabolism	Drecktrah et al. 2015	NA	NA	NA	higher DMCs
BB_A47	BB_A47	lp54	conserved hypothetical protein	protein coding	NA	RpoS-down-DMCs;RelBbu-down	-0.6172	0.0132521	-0.9665	0.000375652	-1.0049	0.000198626	Down on Day 4	153	unknown	Drecktrah et al. 2015	NA	higher "unfed" culture	NA	NA
BB_A39	BB_A39	lp54	conserved hypothetical protein	pseudogene	NA	none	-0.7282	9.61634e-06	-0.8477	3.17837e-07	-1.1099	8.21e-12	Down on Day 4	147	unknown	Drecktrah et al. 2015 (shared pfam)	NA	higher "unfed" culture	NA	NA
BB_A42	BB_A42	lp54	conserved hypothetical protein	protein coding	NA	RpoS-down-DMCs;RelBbu-down	-0.7471	0.00554595	-0.8539	0.00193487	-1.7581	1.28e-09	Down on Day 4	150	unknown	Drecktrah et al. 2015	NA	higher "unfed" culture	NA	NA
BB_G01	BB_G01	lp28-2	putative lipoprotein	protein coding	Surface	RpoS-down-DMCs	-0.8644	0.0119849	-1.3028	0.000601012	-0.698	0.0397096	Down on Day 3	12	cell envelope	Lipoprotein (Dowdell et al. 2017)	NA	NA	higher DMCs	NA
BB_A40	BB_A40	lp54	lyme disease proteins of unknown function	protein coding	NA	RpoS-down-DMCs;RelBbu-down	-0.8795	1.1049e-14	-1.0616	4.76378e-20	-1.3095	1.61e-29	Down on Day 3	148	unknown	Drecktrah et al. 2015	NA	higher "unfed" culture	higher DMCs	higher fed nymphs
BB_A41	BB_A41	lp54	conserved hypothetical protein	protein coding	NA	RpoS-down-DMCs;Rrp1-up;RelBbu-down	-0.9923	9.02415e-16	-0.9573	1.64716e-14	-1.4327	9.45e-31	Down on Day 4	149	unknown	Drecktrah et al. 2015	NA	higher "unfed" culture	NA	NA
BB_A38	BB_A38	lp54	putative phage portal protein, HI1409 family	protein coding	NA	RpoS-down-DMCs;RelBbu-down	-0.997	7.11435e-19	-1.0269	4.76378e-20	-1.2264	1.34e-28	Down on Day 3	146	bacteriophage	Drecktrah et al. 2015	NA	higher "unfed" culture	higher DMCs	higher fed nymphs
