## Supplementary material for "Longitudinal map of transcriptome changes in the Lyme pathogen *Borrelia burgdorferi* during tick-borne transmission": Table S7

### Sheet: Tick proteins of interest day1
Table S7. Tick proteins of interest detected 1 day after attachment only.
Extracellular Matrix Proteins
Accesssion Number	Description	PANTHER Family	PANTHER Protein Class
IXOSC|EnsemblGenome=ISCW016957|UniProtKB=B7PBS1	Cuticle protein, putative;8027548;PTN000822432;orthologs	CUTICULAR PROTEIN 73D, ISOFORM B (PTHR10380:SF235)	extracellular matrix structural protein(PC00103)
IXOSC|EnsemblGenome=ISCW016301|UniProtKB=B7P5P6	Uncharacterized protein;8025029;PTN000822420;orthologs	CUTICULAR PROTEIN 47EG-RELATED (PTHR10380:SF173)	extracellular matrix structural protein(PC00103)
IXOSC|EnsemblGenome=ISCW014125|UniProtKB=B7QHE0	Laminin beta 1 chain, putative;8041283;PTN000832277;orthologs	LAMININ SUBUNIT BETA-1 (PTHR10574:SF375)	extracellular matrix protein(PC00102)
IXOSC|EnsemblGenome=ISCW021545|UniProtKB=B7Q8G4	Fibrillin-1, putative (Fragment);8037463;PTN001170497;orthologs	SUBFAMILY NOT NAMED (PTHR24039:SF49)	extracellular matrix structural protein(PC00103)
IXOSC|EnsemblGenome=ISCW017293|UniProtKB=B7PA51	Cuticle protein, putative;8026840;PTN000822459;orthologs	CUTICULAR PROTEIN 73D, ISOFORM B (PTHR10380:SF235)	extracellular matrix structural protein(PC00103)
IXOSC|EnsemblGenome=ISCW014687|UniProtKB=B7QKI7	Fibulin, putative (Fragment);8042625;PTN001934149;orthologs	EGF-LIKE AND EMI DOMAIN-CONTAINING PROTEIN 1 (PTHR24034:SF172)	extracellular matrix structural protein(PC00103)
IXOSC|EnsemblGenome=ISCW009943|UniProtKB=B7Q1H6	Laminin gamma-1 chain, putative (Fragment);8034493;PTN002238359;orthologs	SUBFAMILY NOT NAMED (PTHR10574:SF438)	extracellular matrix protein(PC00102)
IXOSC|EnsemblGenome=ISCW002954|UniProtKB=B7PDK2	Cuticular protein, putative;8028330;PTN000822429;orthologs	CUTICULAR PROTEIN 73D, ISOFORM B (PTHR10380:SF235)	extracellular matrix structural protein(PC00103)
IXOSC|EnsemblGenome=ISCW020268|UniProtKB=B7PYL8	Galectin;8033285;PTN000886561;orthologs	GALECTIN (PTHR11346:SF176)	extracellular matrix protein(PC00102)
IXOSC|EnsemblGenome=ISCW001097|UniProtKB=B7P6X9	Hemolectin, putative (Fragment);8025528;PTN000886313;orthologs	HEMOLECTIN, ISOFORM A (PTHR11339:SF386)	extracellular matrix protein(PC00102)
Plasma Membrane Proteins
Accesssion Number	Description	PANTHER Family	PANTHER Protein Class
IXOSC|EnsemblGenome=ISCW016779|UniProtKB=Q4PLZ7	Signal peptidase complex subunit 3;8026333;PTN000980982;orthologs	SIGNAL PEPTIDASE COMPLEX SUBUNIT 3 (PTHR12804:SF0)	protease(PC00190)
IXOSC|EnsemblGenome=ISCW017658|UniProtKB=B7PJP4	Dolichyl-diphosphooligosaccharide--protein glycosyltransferase 48 kDa subunit (Fragment);8029943;PTN000851095;orthologs	DOLICHYL-DIPHOSPHOOLIGOSACCHARIDE--PROTEIN GLYCOSYLTRANSFERASE 48 KDA SUBUNIT (PTHR10830:SF0)	glycosyltransferase(PC00111)
IXOSC|EnsemblGenome=ISCW015975|UniProtKB=B7P3N5	Ran-binding protein (RanBP), putative;8024128;PTN001139026;orthologs	PROTEIN (RANBP), PUTATIVE-RELATED (PTHR23138:SF174)	scaffold/adaptor protein(PC00226)
IXOSC|EnsemblGenome=ISCW008441|UniProtKB=B7PU95	Epsin 4/enthoprotin, putative;8031455;PTN000957595;orthologs	CLATHRIN INTERACTOR 1 (PTHR12276:SF45)	membrane trafficking regulatory protein(PC00151)
IXOSC|EnsemblGenome=ISCW009690|UniProtKB=B7Q0N6	Endocytosis/signaling protein EHD1, putative (Fragment);8034154;PTN000880658;orthologs	DYNAMIN-TYPE G DOMAIN-CONTAINING PROTEIN-RELATED (PTHR11216:SF1)	membrane traffic protein(PC00150)
IXOSC|EnsemblGenome=ISCW001113|UniProtKB=B7P346	Dystrophin, putative;8023908;PTN000937019;orthologs	SPECTRIN BETA CHAIN, NON-ERYTHROCYTIC 5 (PTHR11915:SF435)	actin or actin-binding cytoskeletal protein(PC00041)
IXOSC|EnsemblGenome=ISCW022122|UniProtKB=B7QDE7	Mannosyl-oligosaccharide glucosidase, putative (Fragment);8039584;PTN000823682;orthologs	MANNOSYL-OLIGOSACCHARIDE GLUCOSIDASE (PTHR10412:SF11)	glucosidase(PC00108)
IXOSC|EnsemblGenome=ISCW010864|UniProtKB=B7Q4G8	Transferrin, putative (Fragment);8035777;PTN000896501;orthologs	LD22449P (PTHR11485:SF29)	transfer/carrier protein(PC00219)
IXOSC|EnsemblGenome=ISCW002864|UniProtKB=B7P8U5	Nuclear pore complex protein nup155, putative (Fragment);8026292;PTN000819813;orthologs	NUCLEAR PORE COMPLEX PROTEIN NUP155 (PTHR10350:SF6)	transporter(PC00227)
IXOSC|EnsemblGenome=ISCW006744|UniProtKB=B7PKK8	Caveolin, putative (Fragment);8053244;PTN000851550;orthologs	CAVEOLIN (PTHR10844:SF28)	scaffold/adaptor protein(PC00226)
IXOSC|EnsemblGenome=ISCW004329|UniProtKB=B7PI43	PHB domain-containing protein (Fragment);8029286;PTN000813971;orthologs	AT06885P-RELATED (PTHR10264:SF19)	cytoskeletal protein(PC00085)
IXOSC|EnsemblGenome=ISCW016170|UniProtKB=B7P7A5	Dolichyl-diphosphooligosaccharide--protein glycosyltransferase subunit 1 (Fragment);8025680;PTN001077986;orthologs	DOLICHYL-DIPHOSPHOOLIGOSACCHARIDE--PROTEIN GLYCOSYLTRANSFERASE SUBUNIT 1 (PTHR21049:SF0)	glycosyltransferase(PC00111)
IXOSC|EnsemblGenome=ISCW017057|UniProtKB=B7PA36	Ryanodine receptor, putative;8026823;PTN001010230;orthologs	RYANODINE RECEPTOR 44F-LIKE PROTEIN (PTHR46399:SF8)
IXOSC|EnsemblGenome=ISCW004922|UniProtKB=B7PDY5	Vesicle coat complex COPII, GTPase subunit SAR1, putative;8028474;PTN000918431;orthologs	RE74312P (PTHR45684:SF2)
IXOSC|EnsemblGenome=ISCW017252|UniProtKB=B7PD11	Reticulocalbin, putative (Fragment);8028099;PTN007466528;orthologs	45 KDA CALCIUM-BINDING PROTEIN (PTHR10827:SF51)	calmodulin-related(PC00061)
IXOSC|EnsemblGenome=ISCW010822|UniProtKB=B7Q9E5	Alpha-2-macroglobulin receptor-associated protein, putative;8037864;PTN001047322;orthologs	ALPHA-2-MACROGLOBULIN RECEPTOR-ASSOCIATED PROTEIN (PTHR16560:SF2)	chaperone(PC00072)
IXOSC|EnsemblGenome=ISCW018425|UniProtKB=B7PPI3	Secreted protein, putative;8051554;PTN000954746;orthologs	ENDOPLASMIC RETICULUM RESIDENT PROTEIN 29 (PTHR12211:SF0)	membrane traffic protein(PC00150)
IXOSC|EnsemblGenome=ISCW023177|UniProtKB=B7QGL6	Nuclear pore complex protein;8040949;PTN000988666;orthologs	NUCLEAR PORE COMPLEX PROTEIN NUP107 (PTHR13003:SF2)	transporter(PC00227)
IXOSC|EnsemblGenome=ISCW018741|UniProtKB=B7PLA2	Reticulocalbin, putative;8050866;PTN000850789;orthologs	IP16409P (PTHR10827:SF52)	calmodulin-related(PC00061)
IXOSC|EnsemblGenome=ISCW007213|UniProtKB=B7PT11	LIN-12 protein, putative;8030922;PTN001170011;orthologs	NOTCH GENE HOMOLOG 1 (PTHR45836:SF13)
IXOSC|EnsemblGenome=ISCW014695|UniProtKB=B7QGP2	Nuclear pore complex protein Nup160, putative (Fragment);8040984;PTN001083527;orthologs	NUCLEAR PORE COMPLEX PROTEIN NUP160 (PTHR21286:SF0)	transporter(PC00227)
IXOSC|EnsemblGenome=ISCW015012|UniProtKB=B7QHS0	Flotillin, putative;8041452;PTN001013407;orthologs	FLOTILLIN-1-RELATED (PTHR13806:SF46)
IXOSC|EnsemblGenome=ISCW008184|UniProtKB=Q68HD1	Calreticulin;8030608;PTN000870658;orthologs	CALRETICULIN (PTHR11073:SF45)	chaperone(PC00072)
IXOSC|EnsemblGenome=ISCW011299|UniProtKB=B7Q831	Ergosterol biosynthesis erg4/erg24 family protein;8037293;PTN001466783;orthologs	DELTA(14)-STEROL REDUCTASE (PTHR21257:SF37)	reductase(PC00198)
IXOSC|EnsemblGenome=ISCW014484|UniProtKB=B7QGT5	RAS, putative;8041034;PTN001177646;orthologs	RAS-RELATED PROTEIN RAL-A (PTHR24070:SF258)	small GTPase(PC00208)
IXOSC|EnsemblGenome=ISCW001480|UniProtKB=B7P159	Dolichyl-diphosphooligosaccharide--protein glycosyltransferase 48 kDa subunit (Fragment);8023341;PTN000851094;orthologs	DOLICHYL-DIPHOSPHOOLIGOSACCHARIDE--PROTEIN GLYCOSYLTRANSFERASE 48 KDA SUBUNIT (PTHR10830:SF0)	glycosyltransferase(PC00111)
IXOSC|EnsemblGenome=ISCW019799|UniProtKB=B7PTD8	Nuclear pore complex protein nup153, putative;8031079;PTN001142961;orthologs	NUCLEAR PORE COMPLEX PROTEIN NUP153 (PTHR23193:SF23)	transporter(PC00227)
IXOSC|EnsemblGenome=ISCW012623|UniProtKB=B7QFT9	Lectin, putative;8040621;PTN000955127;orthologs	RE50040P (PTHR12223:SF28)	membrane traffic protein(PC00150)
IXOSC|EnsemblGenome=ISCW013711|UniProtKB=B7QK99	Signal recognition particle receptor subunit beta;8042520;PTN001063226;orthologs	SIGNAL RECOGNITION PARTICLE RECEPTOR SUBUNIT BETA (PTHR11711:SF451)	G-protein(PC00020)
IXOSC|EnsemblGenome=ISCW002900|UniProtKB=B7P7W6	Innexin;8025903;PTN002628316;orthologs	INNEXIN INX2 (PTHR11893:SF41)	gap junction(PC00105)

### Sheet: PANTHER Protein Class
Analysis Type:	PANTHER Overrepresentation Test (Released 20220712)
Annotation Version and Release Date:	PANTHER version 17.0 Released 2022-02-22
Analyzed List:	tick_proteins_day1_only.txt (Ixodes scapularis)
Reference List:	Ixodes scapularis (all genes in database)
Test Type:	FISHER
Correction:	FDR
PANTHER Protein Class	Ixodes scapularis - REFLIST (20487)	tick_proteins_day1_only.txt (227)	tick_proteins_day1_only.txt (expected)	tick_proteins_day1_only.txt (over/under)	tick_proteins_day1_only.txt (fold Enrichment)	tick_proteins_day1_only.txt (raw P-value)	tick_proteins_day1_only.txt (FDR)
Hsp90 family chaperone (PC00028)	3	2	0.03	+	60.17	0.00117	0.0244
ribosomal protein (PC00202)	150	29	1.66	+	17.45	1.22e-25	1.15e-23
translational protein (PC00263)	273	38	3.02	+	12.56	1.04e-28	1.95e-26
aminoacyl-tRNA synthetase (PC00047)	38	4	0.42	+	9.5	0.00113	0.0267
chaperone (PC00072)	127	11	1.41	+	7.82	3.65e-07	1.37e-05
extracellular matrix protein (PC00102)	128	10	1.42	+	7.05	2.98e-06	9.34e-05
translation factor (PC00223)	83	5	0.92	+	5.44	0.00283	0.0444
extracellular matrix structural protein (PC00103)	112	6	1.24	+	4.83	0.00193	0.0362
chromatin/chromatin-binding, or -regulatory protein (PC00077)	120	6	1.33	+	4.51	0.00268	0.0458
RNA metabolism protein (PC00031)	440	18	4.88	+	3.69	3.29e-06	8.85e-05
protein class (PC00000)	6684	142	74.06	+	1.92	7.56e-20	4.74e-18
Unclassified (UNCLASSIFIED)	13803	85	152.94	-	0.56	7.56e-20	3.55e-18

### Sheet: PANTHER Cell Component
Analysis Type:	PANTHER Overrepresentation Test (Released 20220712)
Annotation Version and Release Date:	PANTHER version 17.0 Released 2022-02-22
Analyzed List:	tick_proteins_day1_only.txt (Ixodes scapularis)
Reference List:	Ixodes scapularis (all genes in database)
Test Type:	FISHER
Correction:	FDR
PANTHER GO-Slim Cellular Component	Ixodes scapularis - REFLIST (20487)	tick_proteins_day1_only.txt (227)	tick_proteins_day1_only.txt (expected)	tick_proteins_day1_only.txt (over/under)	tick_proteins_day1_only.txt (fold Enrichment)	tick_proteins_day1_only.txt (raw P-value)	tick_proteins_day1_only.txt (FDR)
oligosaccharyltransferase complex (GO:0008250)	7	3	0.08	+	38.68	0.000147	0.0015
Ino80 complex (GO:0031011)	5	2	0.06	+	36.1	0.00242	0.0206
Swr1 complex (GO:0000812)	5	2	0.06	+	36.1	0.00242	0.0203
sno(s)RNA-containing ribonucleoprotein complex (GO:0005732)	8	3	0.09	+	33.84	0.000201	0.00192
cytosolic small ribosomal subunit (GO:0022627)	24	8	0.27	+	30.08	1.54e-09	2.89e-08
cytosolic ribosome (GO:0022626)	62	20	0.69	+	29.11	9.12e-22	3.29e-20
cytosolic large ribosomal subunit (GO:0022625)	38	12	0.42	+	28.5	1.89e-13	4.91e-12
small ribosomal subunit (GO:0015935)	37	11	0.41	+	26.83	3.4e-12	7.97e-11
small-subunit processome (GO:0032040)	23	6	0.25	+	23.54	6.24e-07	8.87e-06
INO80-type complex (GO:0097346)	8	2	0.09	+	22.56	0.00508	0.0404
NuA4 histone acetyltransferase complex (GO:0035267)	8	2	0.09	+	22.56	0.00508	0.0397
preribosome, large subunit precursor (GO:0030687)	16	4	0.18	+	22.56	5.93e-05	0.000662
ribosomal subunit (GO:0044391)	93	23	1.03	+	22.32	1.23e-22	5.24e-21
ribosome (GO:0005840)	99	23	1.1	+	20.97	4.19e-22	1.64e-20
eukaryotic translation initiation factor 3 complex (GO:0005852)	9	2	0.1	+	20.06	0.00616	0.0474
t-UTP complex (GO:0034455)	32	7	0.35	+	19.74	1.98e-07	3.09e-06
nuclear pore (GO:0005643)	23	5	0.25	+	19.62	1.21e-05	0.000142
large ribosomal subunit (GO:0015934)	56	12	0.62	+	19.34	9.51e-12	2.12e-10
preribosome (GO:0030684)	51	10	0.57	+	17.7	1.13e-09	2.31e-08
90S preribosome (GO:0030686)	22	4	0.24	+	16.41	0.000174	0.0017
nuclear envelope (GO:0005635)	30	5	0.33	+	15.04	3.76e-05	0.00043
nucleolus (GO:0005730)	96	15	1.06	+	14.1	1.33e-12	3.29e-11
ribonucleoprotein complex (GO:1990904)	274	39	3.04	+	12.85	8.68e-30	4.07e-27
endoplasmic reticulum protein-containing complex (GO:0140534)	32	4	0.35	+	11.28	0.000628	0.00567
intracellular non-membrane-bounded organelle (GO:0043232)	496	45	5.5	+	8.19	9.85e-27	1.15e-24
non-membrane-bounded organelle (GO:0043228)	496	45	5.5	+	8.19	9.85e-27	9.24e-25
chromatin (GO:0000785)	46	4	0.51	+	7.85	0.00218	0.0189
cytosol (GO:0005829)	329	28	3.65	+	7.68	3.5e-16	1.1e-14
organelle envelope (GO:0031967)	113	9	1.25	+	7.19	8.12e-06	0.000103
envelope (GO:0031975)	114	9	1.26	+	7.13	8.68e-06	0.000107
nuclear lumen (GO:0031981)	255	18	2.83	+	6.37	1.4e-09	2.74e-08
membrane-enclosed lumen (GO:0031974)	292	18	3.24	+	5.56	1.04e-08	1.87e-07
intracellular organelle lumen (GO:0070013)	292	18	3.24	+	5.56	1.04e-08	1.8e-07
organelle lumen (GO:0043233)	292	18	3.24	+	5.56	1.04e-08	1.74e-07
endoplasmic reticulum membrane (GO:0005789)	151	9	1.67	+	5.38	7e-05	0.000764
nuclear outer membrane-endoplasmic reticulum membrane network (GO:0042175)	152	9	1.68	+	5.34	7.35e-05	0.000783
endoplasmic reticulum subcompartment (GO:0098827)	153	9	1.7	+	5.31	7.71e-05	0.000803
protein-containing complex (GO:0032991)	1196	65	13.25	+	4.9	9.22e-27	1.44e-24
endoplasmic reticulum (GO:0005783)	247	13	2.74	+	4.75	6.33e-06	8.24e-05
organelle subcompartment (GO:0031984)	183	9	2.03	+	4.44	0.000278	0.00261
nuclear protein-containing complex (GO:0140513)	401	18	4.44	+	4.05	9.37e-07	1.29e-05
extracellular matrix (GO:0031012)	134	6	1.48	+	4.04	0.0045	0.037
external encapsulating structure (GO:0030312)	134	6	1.48	+	4.04	0.0045	0.0364
membrane protein complex (GO:0098796)	230	10	2.55	+	3.92	0.000331	0.00304
organelle membrane (GO:0031090)	345	15	3.82	+	3.92	1.11e-05	0.000134
endomembrane system (GO:0012505)	504	21	5.58	+	3.76	3.65e-07	5.34e-06
vacuole (GO:0005773)	545	22	6.04	+	3.64	3.18e-07	4.81e-06
intracellular organelle (GO:0043229)	2193	86	24.3	+	3.54	1.87e-26	1.46e-24
organelle (GO:0043226)	2214	86	24.53	+	3.51	3.57e-26	2.39e-24
cytoplasm (GO:0005737)	1939	73	21.48	+	3.4	5.14e-21	1.72e-19
intracellular anatomical structure (GO:0005622)	2933	103	32.5	+	3.17	7.79e-29	1.83e-26
nucleus (GO:0005634)	1100	35	12.19	+	2.87	2.87e-08	4.65e-07
intracellular membrane-bounded organelle (GO:0043231)	1933	61	21.42	+	2.85	6.36e-14	1.86e-12
membrane-bounded organelle (GO:0043227)	1980	61	21.94	+	2.78	1.79e-13	4.93e-12
catalytic complex (GO:1902494)	391	12	4.33	+	2.77	0.00171	0.0152
cellular anatomical entity (GO:0110165)	4187	119	46.39	+	2.57	4.13e-26	2.42e-24
cellular_component (GO:0005575)	4275	119	47.37	+	2.51	2.67e-25	1.25e-23
cell periphery (GO:0071944)	1442	36	15.98	+	2.25	5.95e-06	7.97e-05
membrane (GO:0016020)	2945	73	32.63	+	2.24	1.59e-11	3.38e-10
plasma membrane (GO:0005886)	1286	30	14.25	+	2.11	0.000156	0.00156
Unclassified (UNCLASSIFIED)	16212	108	179.63	-	0.6	2.67e-25	1.39e-23
