## Supplementary material for "Longitudinal map of transcriptome changes in the Lyme pathogen *Borrelia burgdorferi* during tick-borne transmission": Table S8

### Sheet: Tick proteins of interest day4
Table S8. Tick proteins of interest detected 4 days after attachment only.
Plasma Membrane Proteins
Accesssion Number	Description	PANTHER Family	PANTHER Protein Class
IXOSC|EnsemblGenome=ISCW015061|UniProtKB=B7QKB8	Phosphatidylinositol 4 kinase, putative;8042546;PTN000799622;orthologs	PHOSPHATIDYLINOSITOL 4-KINASE ALPHA (PTHR10048:SF15)	kinase(PC00137)
IXOSC|EnsemblGenome=ISCW002156|UniProtKB=B7PD76	Erythrocyte band 7 integral membrane protein, putative (Fragment);8028177;PTN000813977;orthologs	AT06885P-RELATED (PTHR10264:SF19)	cytoskeletal protein(PC00085)
IXOSC|EnsemblGenome=ISCW017002|UniProtKB=B7PAE0	Ras-related protein Rab-21;8026943;PTN001179510;orthologs	RAS-RELATED PROTEIN RAB-21 (PTHR24073:SF509)	small GTPase(PC00208)
IXOSC|EnsemblGenome=ISCW020913|UniProtKB=B7Q7T2	MIT domain-containing protein;8037169;PTN001078274;orthologs	SPARTIN (PTHR21068:SF43)
IXOSC|EnsemblGenome=ISCW012232|UniProtKB=B7QE19	Sodium/glucose cotransporter, putative (Fragment);8039854;PTN000929949;orthologs	SUBFAMILY NOT NAMED (PTHR11819:SF195)	secondary carrier transporter(PC00258)
IXOSC|EnsemblGenome=ISCW004779|UniProtKB=B7PF33	1-acyl-sn-glycerol-3-phosphate acyltransferase zeta, putative (Fragment);8051510;PTN001128780;orthologs	GLYCEROL-3-PHOSPHATE ACYLTRANSFERASE 4, ISOFORM D-RELATED (PTHR23063:SF2)	acyltransferase(PC00042)
IXOSC|EnsemblGenome=ISCW018962|UniProtKB=B7PKX9	RAS-related protein, putative;8052407;PTN001178654;orthologs	GH01619P (PTHR47979:SF38)	small GTPase(PC00208)
IXOSC|EnsemblGenome=ISCW001191|UniProtKB=B7P4W0	Phosphate transporter;8024657;PTN000873432;orthologs	PHOSPHATE TRANSPORTER (PTHR11101:SF80)	transporter(PC00227)
IXOSC|EnsemblGenome=ISCW018106|UniProtKB=B7PEH9	SH3 domain-containing protein (Fragment);8051108;PTN000958242;orthologs	AROUSER, ISOFORM A-RELATED (PTHR12287:SF23)	scaffold/adaptor protein(PC00226)
IXOSC|EnsemblGenome=ISCW018348|UniProtKB=B7PG56	Organic anion transporter polypeptide, putative;8052878;PTN000890437;orthologs	SOLUTE CARRIER ORGANIC ANION TRANSPORTER FAMILY MEMBER (PTHR11388:SF76)	transporter(PC00227)
IXOSC|EnsemblGenome=ISCW022112|UniProtKB=B7QCB7	Coatomer subunit beta';8039107;PTN001069451;orthologs	COATOMER SUBUNIT BETA' (PTHR19876:SF2)	vesicle coat protein(PC00235)
IXOSC|EnsemblGenome=ISCW002903|UniProtKB=B7P7W9	Innexin;8025900;PTN002628315;orthologs	INNEXIN INX2 (PTHR11893:SF41)	gap junction(PC00105)
IXOSC|EnsemblGenome=ISCW008505|UniProtKB=B7PY45	Low-density lipoprotein receptor, putative;8033077;PTN000829578;orthologs	CUB AND LDLA DOMAIN, ISOFORM A-RELATED (PTHR24270:SF8)	apolipoprotein(PC00052)
IXOSC|EnsemblGenome=ISCW021581|UniProtKB=B7Q5G4	Endocytosis/signaling protein EHD1, putative;8036182;PTN000880624;orthologs	AT21416P (PTHR11216:SF31)	membrane traffic protein(PC00150)
IXOSC|EnsemblGenome=ISCW004504|UniProtKB=B7PH82	Secretory carrier-associated membrane protein;8028907;PTN000841479;orthologs	SECRETORY CARRIER-ASSOCIATED MEMBRANE PROTEIN (PTHR10687:SF2)	transfer/carrier protein(PC00219)
IXOSC|EnsemblGenome=ISCW018637|UniProtKB=B7PLX4	Uncharacterized protein;8053882;PTN001284889;orthologs	TYPE-1 ANGIOTENSIN II RECEPTOR-ASSOCIATED PROTEIN (PTHR16521:SF3)
IXOSC|EnsemblGenome=ISCW008502|UniProtKB=B7PY43	Low-density lipoprotein receptor, putative;8033074;PTN007748237;orthologs	CUB AND LDLA DOMAIN, ISOFORM A-RELATED (PTHR24270:SF8)	apolipoprotein(PC00052)
IXOSC|EnsemblGenome=ISCW003004|UniProtKB=B7P9U3	Transmembrane protein cmp44E, putative (Fragment);8026720;PTN000966377;orthologs	PROTEIN EFR3 HOMOLOG CMP44E (PTHR12444:SF8)
IXOSC|EnsemblGenome=ISCW014356|UniProtKB=B7QMB9	Myosin IA, putative (Fragment);8043409;PTN000993768;orthologs	MYOSIN 28B1, ISOFORM B-RELATED (PTHR13140:SF703)	actin binding motor protein(PC00040)
IXOSC|EnsemblGenome=ISCW005775|UniProtKB=B7PNL5	Syntenin, putative;8053719;PTN000961011;orthologs	SYNTENIN-1-LIKE PROTEIN (PTHR12345:SF3)	membrane trafficking regulatory protein(PC00151)
IXOSC|EnsemblGenome=ISCW013763|UniProtKB=B7QKE9	Guanine-nucleotide exchange factor c3g, putative;8042579;PTN001135237;orthologs	RAP GUANINE NUCLEOTIDE EXCHANGE FACTOR 1 (PTHR23113:SF224)	guanyl-nucleotide exchange factor(PC00113)
IXOSC|EnsemblGenome=ISCW015680|UniProtKB=B7P6M0	Calcium/calmodulin-dependent protein kinase (Fragment);8025394;PTN001218382;orthologs	CALCIUM/CALMODULIN-DEPENDENT PROTEIN KINASE TYPE II ALPHA CHAIN (PTHR24347:SF441)	non-receptor serine/threonine protein kinase(PC00167)
IXOSC|EnsemblGenome=ISCW017326|UniProtKB=B7P9Z2	AP-2 complex subunit alpha-1, putative;8026767;PTN001103934;orthologs	AP-2 COMPLEX SUBUNIT ALPHA (PTHR22780:SF4)	membrane traffic protein(PC00150)
IXOSC|EnsemblGenome=ISCW023311|UniProtKB=B7QKD7	Pheromone and odorant receptor, putative (Fragment);8042564;PTN001173725;orthologs	METABOTROPIC GLUTAMATE RECEPTOR (PTHR24060:SF158)	G-protein coupled receptor(PC00021)
IXOSC|EnsemblGenome=ISCW007971|UniProtKB=B7PTG6	Vacuole membrane protein, putative;8031108;PTN000814835;orthologs	VACUOLE MEMBRANE PROTEIN 1 (PTHR10281:SF1)	transmembrane signal receptor(PC00197)
IXOSC|EnsemblGenome=ISCW007095|UniProtKB=B7PX55	Cationic amino acid transporter, putative;8032668;PTN000926729;orthologs	CATIONIC AMINO ACID TRANSPORTER 4 (PTHR43243:SF89)	amino acid transporter(PC00046)
IXOSC|EnsemblGenome=ISCW018528|UniProtKB=B7PN29	Steroid membrane receptor Hpr6.6/25-Dx, putative;8050754;PTN000814907;orthologs	IP06960P-RELATED (PTHR10281:SF106)	transmembrane signal receptor(PC00197)
IXOSC|EnsemblGenome=ISCW018035|UniProtKB=B7PEY0	AP-2 complex subunit alpha;8050471;PTN001103935;orthologs	AP-2 COMPLEX SUBUNIT ALPHA (PTHR22780:SF4)	membrane traffic protein(PC00150)
IXOSC|EnsemblGenome=ISCW011984|UniProtKB=B7QEM2	Phospholipid scramblase (Fragment);8040108;PTN001146892;orthologs	PHOSPHOLIPID SCRAMBLASE (PTHR23248:SF9)	transporter(PC00227)
IXOSC|EnsemblGenome=ISCW003477|UniProtKB=B7PKA4	PDZ domain-containing protein, putative;8030214;PTN001021733;orthologs	GH04176P-RELATED (PTHR14191:SF28)	scaffold/adaptor protein(PC00226)

### Sheet: PANTHER Protein Class
Analysis Type:	PANTHER Overrepresentation Test (Released 20221013)
Annotation Version and Release Date:	PANTHER version 17.0 Released 2022-02-22
Analyzed List:	tick_proteins_day4_only.txt (Ixodes scapularis)
Reference List:	Ixodes scapularis (all genes in database)
Test Type:	FISHER
Correction:	FDR
PANTHER Protein Class	Ixodes scapularis - REFLIST (20487)	tick_proteins_day4_only.txt (196)	tick_proteins_day4_only.txt (expected)	tick_proteins_day4_only.txt (over/under)	tick_proteins_day4_only.txt (fold Enrichment)	tick_proteins_day4_only.txt (raw P-value)	tick_proteins_day4_only.txt (FDR)
isomerase (PC00135)	27	4	0.26	+	15.49	0.000201	0.00473
ATP synthase (PC00002)	39	4	0.37	+	10.72	0.000723	0.0136
actin or actin-binding cytoskeletal protein (PC00041)	75	6	0.72	+	8.36	0.000121	0.00378
dehydrogenase (PC00092)	140	8	1.34	+	5.97	8.56e-05	0.00322
oxidoreductase (PC00176)	536	26	5.13	+	5.07	2.56e-11	1.21e-09
oxygenase (PC00177)	150	7	1.44	+	4.88	0.000759	0.013
secondary carrier transporter (PC00258)	172	8	1.65	+	4.86	0.000328	0.00686
cytoskeletal protein (PC00085)	186	7	1.78	+	3.93	0.00249	0.039
metabolite interconversion enzyme (PC00262)	1775	52	16.98	+	3.06	2.78e-13	1.74e-11
transporter (PC00227)	697	18	6.67	+	2.7	0.000164	0.00441
protein class (PC00000)	6684	128	63.95	+	2	2.34e-20	4.4e-18
Unclassified (UNCLASSIFIED)	13803	68	132.05	-	0.51	2.34e-20	2.2e-18

### Sheet: PANTHER Cell Component
Analysis Type:	PANTHER Overrepresentation Test (Released 20220712)
Annotation Version and Release Date:	PANTHER version 17.0 Released 2022-02-22
Analyzed List:	tick_proteins_day4_only.txt (Ixodes scapularis)
Reference List:	Ixodes scapularis (all genes in database)
Test Type:	FISHER
Correction:	FDR
PANTHER GO-Slim Cellular Component	Ixodes scapularis - REFLIST (20487)	tick_proteins_day4_only.txt (196)	tick_proteins_day4_only.txt (expected)	tick_proteins_day4_only.txt (over/under)	tick_proteins_day4_only.txt (fold Enrichment)	tick_proteins_day4_only.txt (raw P-value)	tick_proteins_day4_only.txt (FDR)
proton-transporting two-sector ATPase complex (GO:0016469)	14	3	0.13	+	22.4	0.000517	0.0269
plasma membrane (GO:0005886)	1286	31	12.3	+	2.52	2.45e-06	0.00023
cell periphery (GO:0071944)	1442	32	13.8	+	2.32	9.33e-06	0.00073
cytoplasm (GO:0005737)	1939	42	18.55	+	2.26	5.38e-07	6.31e-05
cellular anatomical entity (GO:0110165)	4187	72	40.06	+	1.8	1.7e-07	7.98e-05
cellular_component (GO:0005575)	4275	72	40.9	+	1.76	3.66e-07	5.72e-05
membrane (GO:0016020)	2945	48	28.17	+	1.7	0.000204	0.0137
intracellular anatomical structure (GO:0005622)	2933	47	28.06	+	1.67	0.000316	0.0185
Unclassified (UNCLASSIFIED)	16212	124	155.1	-	0.8	3.66e-07	8.58e-05
